# Alprazolam modulates persistence energy during emotion processing in first-degree relatives of individuals with schizophrenia: a network control study

**DOI:** 10.1101/2021.04.22.440935

**Authors:** Arun S. Mahadevan, Eli J. Cornblath, David M. Lydon-Staley, Dale Zhou, Linden Parkes, Bart Larsen, Azeez Adebimpe, Ari E. Kahn, Ruben C. Gur, Raquel E. Gur, Theodore D. Satterthwaite, Daniel H. Wolf, Danielle S. Bassett

## Abstract

Schizophrenia is marked by deficits in facial affect processing associated with abnormalities in GABAergic circuitry, deficits also found in first-degree relatives. Facial affect processing involves a distributed network of brain regions including limbic regions like amygdala and visual processing areas like fusiform cortex. Pharmacological modulation of GABAergic circuitry using benzodiazepines like alprazolam can be useful for studying this facial affect processing network and associated GABAergic abnormalities in schizophrenia. Here, we use pharmacological modulation and computational modeling to study the contribution of GABAergic abnormalities toward emotion processing deficits in schizophrenia. Specifically, we apply principles from network control theory to model persistence energy – the control energy required to maintain brain activation states – during emotion identification and recall tasks, with and without administration of alprazolam, in a sample of first-degree relatives and healthy controls. Here, persistence energy quantifies the magnitude of theoretical external inputs during the task. We find that alprazolam increases persistence energy in relatives but not in controls during threatening face processing, suggesting a compensatory mechanism given the relative absence of behavioral abnormalities in this sample of unaffected relatives. Further, we demonstrate that regions in the fusiform and occipital cortices are important for facilitating state transitions during facial affect processing. Finally, we uncover spatial relationships (i) between regional variation in differential control energy (alprazolam *versus* placebo) and (ii) both serotonin and dopamine neurotransmitter systems, indicating that alprazolam may exert its effects by altering neuromodulatory systems. Together, these findings reveal differences in emotion-processing circuitry associated with genetic vulnerability to schizophrenia.
