## Supplementary Data Files for "Alprazolam modulates persistence energy during emotion processing in first-degree relatives of individuals with schizophrenia: a network control study": mixedModel_emotionid_contrast1_threatcorrectStd.xlsx

### Sheet: fixedEffects
Name	Estimate	SE	tStat	DF	pValue	Lower	Upper
(Intercept)	0.517059	0.0300304	17.2179	81	8.47221e-29	0.457308	0.57681
group_1	-0.0174827	0.0193694	-0.902596	81	0.369417	-0.0560216	0.0210562
drug_1	0.00854407	0.0154662	0.552434	81	0.582172	-0.0222288	0.039317
age	-3.06209e-05	0.000602908	-0.0507886	81	0.959619	-0.00123022	0.00116898
gender_1	0.0113533	0.0149269	0.760591	81	0.44911	-0.0183466	0.0410531
avge_FD	-0.177766	0.0871972	-2.03866	81	0.0447459	-0.351261	-0.00427055
group_1:drug_1	-0.0296621	0.0231775	-1.27978	81	0.204276	-0.075778	0.0164538

### Sheet: randomEffects
Group	Name1	Name2	Type	Estimate	Lower	Upper
subjectID	(Intercept)	(Intercept)	std	0.0307391	0.016012	0.0590116
