## Supplementary Data Files for "Alprazolam modulates persistence energy during emotion processing in first-degree relatives of individuals with schizophrenia: a network control study": mixedModel_emotionid_contrast3_nonthreatcorrectStd.xlsx

### Sheet: fixedEffects
Name	Estimate	SE	tStat	DF	pValue	Lower	Upper
(Intercept)	0.487781	0.0309678	15.7513	81	2.22726e-26	0.426165	0.549398
group_1	-0.0174605	0.0204579	-0.853483	81	0.395908	-0.0581654	0.0232444
drug_1	0.014934	0.0172952	0.863477	81	0.390425	-0.019478	0.0493459
age	-7.58426e-05	0.0006144	-0.123442	81	0.902063	-0.00129831	0.00114662
gender_1	0.0100019	0.0151858	0.658636	81	0.511998	-0.0202131	0.040217
avge_FD	-0.0743889	0.0914162	-0.813738	81	0.418181	-0.256278	0.107501
group_1:drug_1	-0.00548752	0.0259672	-0.211325	81	0.833164	-0.0571541	0.046179

### Sheet: randomEffects
Group	Name1	Name2	Type	Estimate	Lower	Upper
subjectID	(Intercept)	(Intercept)	std	0.0256428	0.00942881	0.0697385
