## Supplementary Data Files for "Alprazolam modulates persistence energy during emotion processing in first-degree relatives of individuals with schizophrenia: a network control study": mixedModel_emotionid_contrast5_neutralcorrectStd.xlsx

### Sheet: fixedEffects
Name	Estimate	SE	tStat	DF	pValue	Lower	Upper
(Intercept)	0.488348	0.0272383	17.9287	81	6.26855e-30	0.434152	0.542544
group_1	-0.0119843	0.0183915	-0.651621	81	0.51649	-0.0485775	0.024609
drug_1	0.0176469	0.0162248	1.08765	81	0.279974	-0.0146353	0.0499292
age	0.000188857	0.00053508	0.352951	81	0.725042	-0.000875785	0.0012535
gender_1	0.0171916	0.0132089	1.30152	81	0.196772	-0.00908998	0.0434731
avge_FD	-0.0730393	0.0812134	-0.89935	81	0.371132	-0.234629	0.0885499
group_1:drug_1	-0.00699664	0.0243944	-0.286813	81	0.774988	-0.0555338	0.0415406

### Sheet: randomEffects
Group	Name1	Name2	Type	Estimate	Lower	Upper
subjectID	(Intercept)	(Intercept)	std	0.0163599	0.00240579	0.111251
