## Supplementary Data Files for "Alprazolam modulates persistence energy during emotion processing in first-degree relatives of individuals with schizophrenia: a network control study": mixedModel_emotionrec_contrast1_threatcorrectStd.xlsx

### Sheet: fixedEffects
Name	Estimate	SE	tStat	DF	pValue	Lower	Upper
(Intercept)	0.478051	0.026691	17.9106	73	1.97795e-28	0.424856	0.531246
group_1	0.0257972	0.0169857	1.51876	73	0.133142	-0.0080552	0.0596497
drug_1	0.00193932	0.0139113	0.139405	73	0.889514	-0.025786	0.0296646
age	0.00120657	0.000551675	2.1871	73	0.0319392	0.000107082	0.00230606
gender_1	-0.00177471	0.0132761	-0.133676	73	0.894026	-0.028234	0.0246846
avge_FD	-0.208245	0.0670576	-3.10546	73	0.00270459	-0.34189	-0.0745991
group_1:drug_1	-0.0475933	0.0210147	-2.26476	73	0.0264967	-0.0894755	-0.00571098

### Sheet: randomEffects
Group	Name1	Name2	Type	Estimate	Lower	Upper
subjectID	(Intercept)	(Intercept)	std	0.0247893	0.0117095	0.0524796
