## Supplementary Data Files for "Alprazolam modulates persistence energy during emotion processing in first-degree relatives of individuals with schizophrenia: a network control study": mixedModel_emotionrec_contrast3_nonthreatcorrectStd.xlsx

### Sheet: fixedEffects
Name	Estimate	SE	tStat	DF	pValue	Lower	Upper
(Intercept)	0.494007	0.0314604	15.7025	73	4.15055e-25	0.431307	0.556708
group_1	-0.0120905	0.0202633	-0.596671	73	0.552573	-0.0524751	0.0282941
drug_1	-0.0020538	0.0170551	-0.120422	73	0.90448	-0.0360445	0.0319369
age	-1.18344e-05	0.000646678	-0.0183003	73	0.985449	-0.00130066	0.00127699
gender_1	0.017263	0.0155488	1.11025	73	0.270537	-0.0137257	0.0482517
avge_FD	-0.0677856	0.079866	-0.848742	73	0.3988	-0.226958	0.0913872
group_1:drug_1	-0.00542244	0.0257862	-0.210285	73	0.834031	-0.0568143	0.0459694

### Sheet: randomEffects
Group	Name1	Name2	Type	Estimate	Lower	Upper
subjectID	(Intercept)	(Intercept)	std	0.0264123	0.0102653	0.0679581
