## Supplementary Data Files for "Alprazolam modulates persistence energy during emotion processing in first-degree relatives of individuals with schizophrenia: a network control study": mixedModel_emotionrec_contrast5_neutralcorrectStd.xlsx

### Sheet: fixedEffects
Name	Estimate	SE	tStat	DF	pValue	Lower	Upper
(Intercept)	0.486679	0.0304675	15.9737	73	1.57039e-25	0.425957	0.5474
group_1	-0.00376455	0.0200242	-0.188001	73	0.851398	-0.0436726	0.0361435
drug_1	0.00295778	0.0175394	0.168637	73	0.866549	-0.0319982	0.0379137
age	0.00063597	0.000620799	1.02444	73	0.309011	-0.00060128	0.00187322
gender_1	0.0266842	0.0149073	1.79001	73	0.0775998	-0.00302605	0.0563944
avge_FD	-0.175488	0.0784142	-2.23796	73	0.0282747	-0.331767	-0.0192085
group_1:drug_1	0.00168876	0.0265528	0.0636001	73	0.949462	-0.051231	0.0546085

### Sheet: randomEffects
Group	Name1	Name2	Type	Estimate	Lower	Upper
subjectID	(Intercept)	(Intercept)	std	0.0202717	0.0033474	0.122764
