## Supplementary Data Files for "Alprazolam modulates persistence energy during emotion processing in first-degree relatives of individuals with schizophrenia: a network control study": mixedModel_emotionid_alpraz_levels_contrast1_threatcorrectStd.xlsx

### Sheet: fixedEffects
Name	Estimate	SE	tStat	DF	pValue	Lower	Upper
(Intercept)	0.519374	0.0278681	18.6369	74	1.14026e-29	0.463846	0.574902
group_1	-0.0454259	0.0179804	-2.52642	74	0.0136609	-0.0812526	-0.00959926
age	8.65812e-05	0.000574066	0.150821	74	0.880527	-0.00105727	0.00123043
gender_1	0.0206476	0.0144233	1.43155	74	0.156482	-0.00809132	0.0493866
alpraz_levels	-0.00362497	0.00180458	-2.00876	74	0.0482112	-0.00722068	-2.92652e-05
avge_FD	-0.14442	0.0843042	-1.71308	74	0.0908854	-0.312399	0.0235602
group_1:alpraz_levels	0.00500856	0.00266193	1.88155	74	0.0638298	-0.00029545	0.0103126

### Sheet: randomEffects
Group	Name1	Name2	Type	Estimate	Lower	Upper
subjectID	(Intercept)	(Intercept)	std	0.0228946	0.00720157	0.0727843
