## Supplementary Data Files for "Alprazolam modulates persistence energy during emotion processing in first-degree relatives of individuals with schizophrenia: a network control study": mixedModel_emotionid_alpraz_levels_contrast3_nonthreatcorrectStd.xlsx

### Sheet: fixedEffects
Name	Estimate	SE	tStat	DF	pValue	Lower	Upper
(Intercept)	0.493023	0.0299733	16.4488	74	1.99297e-26	0.4333	0.552746
group_1	-0.0203172	0.0195597	-1.03873	74	0.302313	-0.0592907	0.0186563
age	5.19637e-05	0.000614054	0.0846239	74	0.932789	-0.00117157	0.00127549
gender_1	0.0167334	0.0154351	1.08411	74	0.281834	-0.0140217	0.0474885
alpraz_levels	-0.00210658	0.00202712	-1.0392	74	0.302096	-0.0061457	0.00193254
avge_FD	-0.0585254	0.0915885	-0.639004	74	0.524794	-0.24102	0.123969
group_1:alpraz_levels	0.000973533	0.00299325	0.325243	74	0.745915	-0.00499065	0.00693772

### Sheet: randomEffects
Group	Name1	Name2	Type	Estimate	Lower	Upper
subjectID	(Intercept)	(Intercept)	std	0.019289	0.00296838	0.125343
