## Supplementary Data Files for "Alprazolam modulates persistence energy during emotion processing in first-degree relatives of individuals with schizophrenia: a network control study": mixedModel_emotionid_alpraz_levels_contrast5_neutralcorrectStd.xlsx

### Sheet: fixedEffects
Name	Estimate	SE	tStat	DF	pValue	Lower	Upper
(Intercept)	0.501336	0.026813	18.6975	74	9.34603e-30	0.44791	0.554762
group_1	-0.023775	0.0175282	-1.35639	74	0.1791	-0.0587008	0.0111507
age	0.000217418	0.000548856	0.39613	74	0.693149	-0.000876201	0.00131104
gender_1	0.0181265	0.0137973	1.31376	74	0.192984	-0.00936535	0.0456183
alpraz_levels	-0.00136082	0.00182507	-0.745628	74	0.458254	-0.00499735	0.0022757
avge_FD	-0.0830272	0.0820448	-1.01197	74	0.314848	-0.246505	0.0804507
group_1:alpraz_levels	0.00284691	0.00269533	1.05624	74	0.294297	-0.00252366	0.00821747

### Sheet: randomEffects
Group	Name1	Name2	Type	Estimate	Lower	Upper
subjectID	(Intercept)	(Intercept)	std	0.0163766	0.00215603	0.124392
