## Supplementary Data Files for "Alprazolam modulates persistence energy during emotion processing in first-degree relatives of individuals with schizophrenia: a network control study": mixedModel_emotionrec_alpraz_levels_contrast1_threatcorrectStd.xlsx

### Sheet: fixedEffects
Name	Estimate	SE	tStat	DF	pValue	Lower	Upper
(Intercept)	0.477848	0.0252944	18.8915	66	2.54533e-28	0.427346	0.52835
group_1	-0.0216974	0.0161985	-1.33947	66	0.185011	-0.0540387	0.0106439
age	0.00125059	0.000535972	2.33331	66	0.0226888	0.000180484	0.00232069
gender_1	0.00129063	0.0130199	0.0991277	66	0.921337	-0.0247045	0.0272857
alpraz_levels	-0.00131642	0.0016391	-0.80314	66	0.424777	-0.00458899	0.00195614
avge_FD	-0.204213	0.0651854	-3.1328	66	0.00258193	-0.33436	-0.0740662
group_1:alpraz_levels	0.00711986	0.0025205	2.82478	66	0.00625134	0.00208752	0.0121522

### Sheet: randomEffects
Group	Name1	Name2	Type	Estimate	Lower	Upper
subjectID	(Intercept)	(Intercept)	std	0.0179539	0.00436594	0.0738316
