## Supplementary Data Files for "Alprazolam modulates persistence energy during emotion processing in first-degree relatives of individuals with schizophrenia: a network control study": mixedModel_emotionrec_alpraz_levels_contrast3_nonthreatcorrectStd.xlsx

### Sheet: fixedEffects
Name	Estimate	SE	tStat	DF	pValue	Lower	Upper
(Intercept)	0.488687	0.0306329	15.953	66	2.46391e-24	0.427527	0.549848
group_1	-0.0210998	0.0194734	-1.08352	66	0.282522	-0.0599797	0.0177802
age	0.000220525	0.000651293	0.338596	66	0.735989	-0.00107982	0.00152087
gender_1	0.0226529	0.0158164	1.43225	66	0.156793	-0.00892546	0.0542313
alpraz_levels	-0.00267427	0.00193047	-1.38529	66	0.170627	-0.00652857	0.00118004
avge_FD	-0.0604441	0.0782502	-0.772447	66	0.442607	-0.216676	0.0957875
group_1:alpraz_levels	0.00332567	0.00296798	1.12052	66	0.266554	-0.00260009	0.00925142

### Sheet: randomEffects
Group	Name1	Name2	Type	Estimate	Lower	Upper
subjectID	(Intercept)	(Intercept)	std	0.0246046	0.00794791	0.0761695
