## Supplementary Data Files for "Alprazolam modulates persistence energy during emotion processing in first-degree relatives of individuals with schizophrenia: a network control study": mixedModel_emotionrec_alpraz_levels_contrast5_neutralcorrectStd.xlsx

### Sheet: fixedEffects
Name	Estimate	SE	tStat	DF	pValue	Lower	Upper
(Intercept)	0.47866	0.0290927	16.4529	66	4.81249e-25	0.420574	0.536746
group_1	0.00331156	0.0190611	0.173734	66	0.862607	-0.0347452	0.0413683
age	0.000766604	0.000610202	1.25631	66	0.213432	-0.000451704	0.00198491
gender_1	0.0267935	0.0148403	1.80545	66	0.0755651	-0.0028362	0.0564232
alpraz_levels	-0.000694279	0.00203983	-0.340361	66	0.734666	-0.00476693	0.00337838
avge_FD	-0.156	0.076672	-2.03464	66	0.0459082	-0.30908	-0.00291918
group_1:alpraz_levels	1.07304e-06	0.00313881	0.000341861	66	0.999728	-0.00626577	0.00626792

### Sheet: randomEffects
Group	Name1	Name2	Type	Estimate	Lower	Upper
subjectID	(Intercept)	(Intercept)	std	0.00602816	8.85311e-13	4.10462e+07
