## Supplementary Data Files for "Alprazolam modulates persistence energy during emotion processing in first-degree relatives of individuals with schizophrenia: a network control study": mixedModel_emotionid_SISTOTAL_contrast1_threatcorrectStd.xlsx

### Sheet: fixedEffects
Name	Estimate	SE	tStat	DF	pValue	Lower	Upper
(Intercept)	0.491108	0.0357596	13.7336	79	1.24533e-22	0.419931	0.562286
drug_1	0.00317418	0.0250688	0.126619	79	0.899564	-0.0467241	0.0530724
age	-0.000248075	0.000616559	-0.402355	79	0.68851	-0.0014753	0.000979154
gender_1	0.0141268	0.0154078	0.916859	79	0.362007	-0.0165417	0.0447952
SISTOTAL	0.00193031	0.00134071	1.43976	79	0.153886	-0.000738317	0.00459893
avge_FD	-0.174332	0.0879877	-1.98132	79	0.0510349	-0.349467	0.000803557
drug_1:SISTOTAL	-0.000483565	0.00164141	-0.294604	79	0.769069	-0.0037507	0.00278357

### Sheet: randomEffects
Group	Name1	Name2	Type	Estimate	Lower	Upper
subjectID	(Intercept)	(Intercept)	std	0.0309429	0.0155469	0.0615855
