## Supplementary Data Files for "Alprazolam modulates persistence energy during emotion processing in first-degree relatives of individuals with schizophrenia: a network control study": mixedModel_emotionid_SISTOTAL_contrast3_nonthreatcorrectStd.xlsx

### Sheet: fixedEffects
Name	Estimate	SE	tStat	DF	pValue	Lower	Upper
(Intercept)	0.453507	0.0355514	12.7564	79	7.08246e-21	0.382744	0.524271
drug_1	0.00207151	0.0271757	0.0762266	79	0.939432	-0.0520204	0.0561634
age	-2.34767e-06	0.000603374	-0.00389091	79	0.996905	-0.00120333	0.00119864
gender_1	0.0101289	0.0150552	0.67278	79	0.503051	-0.0198378	0.0400955
SISTOTAL	0.00194693	0.00136577	1.42552	79	0.157946	-0.000771562	0.00466543
avge_FD	-0.0824558	0.0887936	-0.928623	79	0.355913	-0.259195	0.0942835
drug_1:SISTOTAL	0.000610278	0.00178119	0.342623	79	0.732792	-0.0029351	0.00415566

### Sheet: randomEffects
Group	Name1	Name2	Type	Estimate	Lower	Upper
subjectID	(Intercept)	(Intercept)	std	0.023989	0.00777952	0.0739726
