## Supplementary Data Files for "Alprazolam modulates persistence energy during emotion processing in first-degree relatives of individuals with schizophrenia: a network control study": mixedModel_emotionid_SISTOTAL_contrast5_neutralcorrectStd.xlsx

### Sheet: fixedEffects
Name	Estimate	SE	tStat	DF	pValue	Lower	Upper
(Intercept)	0.471164	0.0308218	15.2867	79	2.58716e-25	0.409815	0.532513
drug_1	0.0549946	0.0250929	2.19164	79	0.0313511	0.00504834	0.104941
age	-0.000145955	0.000516225	-0.282735	79	0.778119	-0.00117347	0.000881565
gender_1	0.0217277	0.0128672	1.68861	79	0.0952373	-0.00388379	0.0473392
SISTOTAL	0.00161715	0.00120826	1.33841	79	0.184601	-0.000787832	0.00402214
avge_FD	-0.0541851	0.0775017	-0.699147	79	0.486513	-0.208448	0.100078
drug_1:SISTOTAL	-0.00301085	0.00164586	-1.82935	79	0.0711201	-0.00628684	0.000265147

### Sheet: randomEffects
Group	Name1	Name2	Type	Estimate	Lower	Upper
subjectID	(Intercept)	(Intercept)	std	0.0141389	0.00123665	0.161653
