## Supplementary Data Files for "Alprazolam modulates persistence energy during emotion processing in first-degree relatives of individuals with schizophrenia: a network control study": mixedModel_emotionrec_SISTOTAL_contrast1_threatcorrectStd.xlsx

### Sheet: fixedEffects
Name	Estimate	SE	tStat	DF	pValue	Lower	Upper
(Intercept)	0.464613	0.0319748	14.5306	71	5.80854e-23	0.400857	0.528369
drug_1	0.00572161	0.0231984	0.246638	71	0.8059	-0.0405346	0.0519778
age	0.00134385	0.000568921	2.3621	71	0.0209173	0.000209451	0.00247824
gender_1	-0.00208183	0.0135848	-0.153247	71	0.878638	-0.0291691	0.0250054
SISTOTAL	0.00153782	0.00119981	1.28172	71	0.204111	-0.000854532	0.00393017
avge_FD	-0.220574	0.0686638	-3.21238	71	0.00197978	-0.357486	-0.0836626
drug_1:SISTOTAL	-0.00169589	0.001506	-1.12609	71	0.263919	-0.00469877	0.00130699

### Sheet: randomEffects
Group	Name1	Name2	Type	Estimate	Lower	Upper
subjectID	(Intercept)	(Intercept)	std	0.0233046	0.00950832	0.0571189
