## Supplementary Data Files for "Alprazolam modulates persistence energy during emotion processing in first-degree relatives of individuals with schizophrenia: a network control study": mixedModel_emotionrec_SISTOTAL_contrast3_nonthreatcorrectStd.xlsx

### Sheet: fixedEffects
Name	Estimate	SE	tStat	DF	pValue	Lower	Upper
(Intercept)	0.503524	0.0376144	13.3865	71	4.22241e-21	0.428523	0.578525
drug_1	-0.0309025	0.026697	-1.15753	71	0.250936	-0.0841349	0.0223298
age	-2.45623e-05	0.000671648	-0.0365703	71	0.97093	-0.00136379	0.00131467
gender_1	0.015489	0.0160463	0.965269	71	0.337686	-0.0165064	0.0474843
SISTOTAL	-0.00121718	0.00140283	-0.867658	71	0.388505	-0.00401434	0.00157999
avge_FD	-0.0618763	0.0803309	-0.770268	71	0.443697	-0.222051	0.0982989
drug_1:SISTOTAL	0.00214877	0.0017329	1.23999	71	0.219063	-0.00130653	0.00560408

### Sheet: randomEffects
Group	Name1	Name2	Type	Estimate	Lower	Upper
subjectID	(Intercept)	(Intercept)	std	0.0290079	0.0129491	0.0649821
