## Supplementary Data Files for "Alprazolam modulates persistence energy during emotion processing in first-degree relatives of individuals with schizophrenia: a network control study": mixedModel_emotionrec_SISTOTAL_contrast5_neutralcorrectStd.xlsx

### Sheet: fixedEffects
Name	Estimate	SE	tStat	DF	pValue	Lower	Upper
(Intercept)	0.446639	0.0353498	12.6348	71	7.71993e-20	0.376153	0.517124
drug_1	0.0160107	0.0282196	0.567363	71	0.572257	-0.0402575	0.072279
age	0.000861791	0.000618048	1.39438	71	0.167552	-0.000370561	0.00209414
gender_1	0.0271176	0.0147246	1.84166	71	0.0697023	-0.00224237	0.0564776
SISTOTAL	0.00219527	0.0013659	1.6072	71	0.11245	-0.000528257	0.00491879
avge_FD	-0.181313	0.0773627	-2.34368	71	0.0218988	-0.33557	-0.0270563
drug_1:SISTOTAL	-0.000922378	0.00183298	-0.503213	71	0.616372	-0.00457723	0.00273247

### Sheet: randomEffects
Group	Name1	Name2	Type	Estimate	Lower	Upper
subjectID	(Intercept)	(Intercept)	std	0.0166735	0.00125382	0.221727
