## Supplementary Data Files for "Alprazolam modulates persistence energy during emotion processing in first-degree relatives of individuals with schizophrenia: a network control study": emotionid_controlImpact_nodeNames_contrast1_threatcorrectStd.csv

controlImpact	nodeName_Lausanne
1.5	fusiform_2
1.33	fusiform_2
1.25	lateraloccipital_5
1.25	fusiform_1
1.13	precentral_2
1.12	lateraloccipital_4
1.02	fusiform_1
0.91	parsopercularis_1
0.89	parsopercularis_2
0.83	lateraloccipital_5
0.82	lateraloccipital_2
0.82	superiorfrontal_1
0.81	medialorbitofrontal_1
0.8	postcentral_2
0.75	parsopercularis_1
0.75	lateraloccipital_3
0.73	rostralmiddlefrontal_2
0.71	lateraloccipital_3
0.69	middletemporal_1
0.67	middletemporal_1
0.65	lateraloccipital_4
0.63	medialorbitofrontal_1
0.63	rostralmiddlefrontal_6
0.63	rostralanteriorcingulate_1
0.63	postcentral_7
0.62	fusiform_3
0.61	superiortemporal_1
0.61	superiorfrontal_2
0.6	parsopercularis_2
0.57	transversetemporal_1
0.56	superiorfrontal_1
0.56	postcentral_1
0.56	inferiortemporal_4
0.55	rostralmiddlefrontal_5
0.54	rostralmiddlefrontal_3
0.52	medialorbitofrontal_3
0.52	rostralanteriorcingulate_1
0.52	parsorbitalis_1
0.51	rostralmiddlefrontal_4
0.51	rostralmiddlefrontal_6
0.48	inferiortemporal_4
0.48	middletemporal_3
0.47	rostralmiddlefrontal_4
0.45	bankssts_1
0.45	insula_4
0.44	precentral_1
0.44	lingual_1
0.44	superiortemporal_3
0.43	medialorbitofrontal_2
0.43	rostralmiddlefrontal_5
0.42	superiortemporal_2
0.41	parstriangularis_1
0.41	fusiform_3
0.4	precentral_8
0.4	transversetemporal_1
0.39	precuneus_2
0.39	pericalcarine_2
0.39	lateraloccipital_2
0.38	parstriangularis_2
0.38	middletemporal_3
0.37	supramarginal_1
0.35	cuneus_1
0.35	middletemporal_2
0.34	inferiortemporal_3
0.34	superiortemporal_1
0.33	parsorbitalis_1
0.33	bankssts_2
0.33	superiortemporal_3
0.32	supramarginal_4
0.32	lingual_2
0.32	medialorbitofrontal_2
0.31	bankssts_1
0.31	precuneus_5
0.31	middletemporal_2
0.3	superiortemporal_2
0.3	insula_3
0.29	parahippocampal_1
0.27	inferiortemporal_2
0.27	lingual_1
0.27	insula_3
0.26	superiortemporal_4
0.26	accumbensarea
0.26	lateralorbitofrontal_4
0.26	lingual_2
0.26	lingual_3
0.25	middletemporal_4
0.25	accumbensarea
0.24	lateralorbitofrontal_4
0.24	caudalanteriorcingulate_1
0.24	insula_1
0.24	caudalanteriorcingulate_1
0.23	lateraloccipital_1
0.22	superiortemporal_5
0.22	inferiortemporal_2
0.21	entorhinal_1
0.2	parahippocampal_1
0.2	lateralorbitofrontal_1
0.19	parstriangularis_1
0.18	pericalcarine_1
0.18	isthmuscingulate_1
0.18	superiortemporal_4
0.18	superiortemporal_5
0.17	lateralorbitofrontal_2
0.17	hyppocampus
0.16	lateralorbitofrontal_2
0.16	amygdala
0.16	lateralorbitofrontal_3
0.15	lateralorbitofrontal_1
0.15	lateralorbitofrontal_3
0.15	isthmuscingulate_1
0.15	lingual_4
0.14	hyppocampus
0.14	amygdala
0.11	inferiortemporal_3
0.11	thalamusproper
0.1	insula_2
0.1	thalamusproper
0.1	pericalcarine_1
0.09	caudate
0.09	insula_1
0.08	lingual_3
0.08	insula_2
0.07	putamen
0.07	caudate
0.07	putamen
0.06	pallidum
0.06	pallidum
NaN	frontalpole_1
NaN	rostralmiddlefrontal_1
NaN	rostralmiddlefrontal_3
NaN	superiorfrontal_2
NaN	superiorfrontal_3
NaN	superiorfrontal_4
NaN	superiorfrontal_5
NaN	superiorfrontal_6
NaN	superiorfrontal_7
NaN	superiorfrontal_8
NaN	caudalmiddlefrontal_1
NaN	caudalmiddlefrontal_2
NaN	caudalmiddlefrontal_3
NaN	precentral_3
NaN	precentral_4
NaN	precentral_5
NaN	precentral_6
NaN	paracentral_1
NaN	paracentral_2
NaN	paracentral_3
NaN	posteriorcingulate_1
NaN	posteriorcingulate_2
NaN	postcentral_3
NaN	postcentral_4
NaN	postcentral_5
NaN	supramarginal_1
NaN	supramarginal_2
NaN	supramarginal_3
NaN	superiorparietal_1
NaN	superiorparietal_2
NaN	superiorparietal_3
NaN	superiorparietal_4
NaN	superiorparietal_5
NaN	superiorparietal_6
NaN	superiorparietal_7
NaN	inferiorparietal_1
NaN	inferiorparietal_2
NaN	inferiorparietal_3
NaN	inferiorparietal_4
NaN	inferiorparietal_5
NaN	inferiorparietal_6
NaN	precuneus_1
NaN	precuneus_3
NaN	precuneus_4
NaN	precuneus_5
NaN	cuneus_2
NaN	fusiform_4
NaN	entorhinal_1
NaN	temporalpole_1
NaN	inferiortemporal_1
NaN	frontalpole_1
NaN	rostralmiddlefrontal_1
NaN	rostralmiddlefrontal_2
NaN	superiorfrontal_3
NaN	superiorfrontal_4
NaN	superiorfrontal_5
NaN	superiorfrontal_6
NaN	superiorfrontal_7
NaN	superiorfrontal_8
NaN	superiorfrontal_9
NaN	caudalmiddlefrontal_1
NaN	caudalmiddlefrontal_2
NaN	caudalmiddlefrontal_3
NaN	precentral_1
NaN	precentral_2
NaN	precentral_3
NaN	precentral_4
NaN	precentral_5
NaN	precentral_6
NaN	precentral_7
NaN	paracentral_1
NaN	paracentral_2
NaN	posteriorcingulate_1
NaN	posteriorcingulate_2
NaN	postcentral_1
NaN	postcentral_2
NaN	postcentral_3
NaN	postcentral_4
NaN	postcentral_5
NaN	postcentral_6
NaN	supramarginal_2
NaN	supramarginal_3
NaN	supramarginal_4
NaN	supramarginal_5
NaN	superiorparietal_1
NaN	superiorparietal_2
NaN	superiorparietal_3
NaN	superiorparietal_4
NaN	superiorparietal_5
NaN	superiorparietal_6
NaN	superiorparietal_7
NaN	inferiorparietal_1
NaN	inferiorparietal_2
NaN	inferiorparietal_3
NaN	inferiorparietal_4
NaN	inferiorparietal_5
NaN	precuneus_1
NaN	precuneus_2
NaN	precuneus_3
NaN	precuneus_4
NaN	cuneus_1
NaN	lateraloccipital_1
NaN	fusiform_4
NaN	temporalpole_1
NaN	inferiortemporal_1
NaN	middletemporal_4
