## Supplementary Data Files for "Alprazolam modulates persistence energy during emotion processing in first-degree relatives of individuals with schizophrenia: a network control study": emotionid_controlImpact_nodeNames_contrast3_nonthreatcorrectStd.csv

controlImpact	nodeName_Lausanne
1.51	fusiform_2
1.36	fusiform_2
1.26	fusiform_1
1.24	lateraloccipital_5
1.15	precentral_2
1.09	lateraloccipital_4
1.04	fusiform_1
0.89	parsopercularis_2
0.86	lateraloccipital_5
0.82	postcentral_2
0.8	lateraloccipital_2
0.76	parsopercularis_1
0.73	fusiform_3
0.72	postcentral_7
0.71	middletemporal_1
0.7	medialorbitofrontal_1
0.69	superiorfrontal_1
0.68	lateraloccipital_3
0.67	parsorbitalis_1
0.66	rostralmiddlefrontal_2
0.66	middletemporal_1
0.66	rostralmiddlefrontal_3
0.65	lateraloccipital_3
0.64	lateraloccipital_4
0.63	rostralmiddlefrontal_6
0.63	superiortemporal_1
0.63	transversetemporal_1
0.59	inferiortemporal_4
0.59	inferiortemporal_4
0.57	superiorfrontal_2
0.56	rostralmiddlefrontal_5
0.56	postcentral_1
0.55	rostralmiddlefrontal_4
0.53	medialorbitofrontal_1
0.53	precentral_1
0.53	rostralanteriorcingulate_1
0.52	parsopercularis_1
0.51	rostralmiddlefrontal_4
0.49	medialorbitofrontal_3
0.49	rostralmiddlefrontal_6
0.49	precentral_8
0.47	superiorfrontal_1
0.47	fusiform_3
0.46	medialorbitofrontal_2
0.46	rostralanteriorcingulate_1
0.45	parsorbitalis_1
0.45	parsopercularis_2
0.45	superiortemporal_2
0.44	transversetemporal_1
0.43	superiortemporal_1
0.42	insula_4
0.41	middletemporal_3
0.41	superiortemporal_3
0.41	rostralmiddlefrontal_5
0.41	bankssts_1
0.4	pericalcarine_2
0.39	supramarginal_1
0.39	lateraloccipital_2
0.37	middletemporal_2
0.36	cuneus_1
0.36	middletemporal_2
0.36	medialorbitofrontal_2
0.35	lingual_1
0.34	parstriangularis_2
0.34	supramarginal_4
0.34	superiortemporal_2
0.34	bankssts_2
0.33	precuneus_2
0.33	middletemporal_3
0.33	superiortemporal_3
0.31	inferiortemporal_3
0.31	insula_3
0.3	lingual_2
0.3	superiortemporal_4
0.3	insula_3
0.3	precuneus_5
0.29	inferiortemporal_2
0.28	caudalanteriorcingulate_1
0.28	lateralorbitofrontal_4
0.28	parstriangularis_1
0.28	caudalanteriorcingulate_1
0.28	lingual_3
0.28	parahippocampal_1
0.27	lateralorbitofrontal_4
0.27	lingual_1
0.26	bankssts_1
0.26	lateralorbitofrontal_1
0.26	lingual_2
0.25	accumbensarea
0.25	entorhinal_1
0.24	lateraloccipital_1
0.24	middletemporal_4
0.24	insula_1
0.24	inferiortemporal_2
0.22	accumbensarea
0.2	lateralorbitofrontal_1
0.2	superiortemporal_5
0.18	parahippocampal_1
0.18	lateralorbitofrontal_2
0.18	lateralorbitofrontal_3
0.18	superiortemporal_5
0.17	lateralorbitofrontal_3
0.17	superiortemporal_4
0.16	lateralorbitofrontal_2
0.16	isthmuscingulate_1
0.16	lingual_4
0.16	hyppocampus
0.15	parstriangularis_1
0.15	pericalcarine_1
0.15	amygdala
0.14	isthmuscingulate_1
0.14	hyppocampus
0.14	amygdala
0.13	caudate
0.12	thalamusproper
0.12	inferiortemporal_3
0.12	thalamusproper
0.11	insula_2
0.1	lingual_3
0.1	insula_2
0.1	pericalcarine_1
0.1	putamen
0.09	putamen
0.09	insula_1
0.09	caudate
0.08	pallidum
0.07	pallidum
NaN	frontalpole_1
NaN	rostralmiddlefrontal_1
NaN	rostralmiddlefrontal_3
NaN	superiorfrontal_2
NaN	superiorfrontal_3
NaN	superiorfrontal_4
NaN	superiorfrontal_5
NaN	superiorfrontal_6
NaN	superiorfrontal_7
NaN	superiorfrontal_8
NaN	caudalmiddlefrontal_1
NaN	caudalmiddlefrontal_2
NaN	caudalmiddlefrontal_3
NaN	precentral_3
NaN	precentral_4
NaN	precentral_5
NaN	precentral_6
NaN	paracentral_1
NaN	paracentral_2
NaN	paracentral_3
NaN	posteriorcingulate_1
NaN	posteriorcingulate_2
NaN	postcentral_3
NaN	postcentral_4
NaN	postcentral_5
NaN	supramarginal_1
NaN	supramarginal_2
NaN	supramarginal_3
NaN	superiorparietal_1
NaN	superiorparietal_2
NaN	superiorparietal_3
NaN	superiorparietal_4
NaN	superiorparietal_5
NaN	superiorparietal_6
NaN	superiorparietal_7
NaN	inferiorparietal_1
NaN	inferiorparietal_2
NaN	inferiorparietal_3
NaN	inferiorparietal_4
NaN	inferiorparietal_5
NaN	inferiorparietal_6
NaN	precuneus_1
NaN	precuneus_3
NaN	precuneus_4
NaN	precuneus_5
NaN	cuneus_2
NaN	fusiform_4
NaN	entorhinal_1
NaN	temporalpole_1
NaN	inferiortemporal_1
NaN	frontalpole_1
NaN	rostralmiddlefrontal_1
NaN	rostralmiddlefrontal_2
NaN	superiorfrontal_3
NaN	superiorfrontal_4
NaN	superiorfrontal_5
NaN	superiorfrontal_6
NaN	superiorfrontal_7
NaN	superiorfrontal_8
NaN	superiorfrontal_9
NaN	caudalmiddlefrontal_1
NaN	caudalmiddlefrontal_2
NaN	caudalmiddlefrontal_3
NaN	precentral_1
NaN	precentral_2
NaN	precentral_3
NaN	precentral_4
NaN	precentral_5
NaN	precentral_6
NaN	precentral_7
NaN	paracentral_1
NaN	paracentral_2
NaN	posteriorcingulate_1
NaN	posteriorcingulate_2
NaN	postcentral_1
NaN	postcentral_2
NaN	postcentral_3
NaN	postcentral_4
NaN	postcentral_5
NaN	postcentral_6
NaN	supramarginal_2
NaN	supramarginal_3
NaN	supramarginal_4
NaN	supramarginal_5
NaN	superiorparietal_1
NaN	superiorparietal_2
NaN	superiorparietal_3
NaN	superiorparietal_4
NaN	superiorparietal_5
NaN	superiorparietal_6
NaN	superiorparietal_7
NaN	inferiorparietal_1
NaN	inferiorparietal_2
NaN	inferiorparietal_3
NaN	inferiorparietal_4
NaN	inferiorparietal_5
NaN	precuneus_1
NaN	precuneus_2
NaN	precuneus_3
NaN	precuneus_4
NaN	cuneus_1
NaN	lateraloccipital_1
NaN	fusiform_4
NaN	temporalpole_1
NaN	inferiortemporal_1
NaN	middletemporal_4
