## Supplementary Data Files for "Alprazolam modulates persistence energy during emotion processing in first-degree relatives of individuals with schizophrenia: a network control study": emotionid_controlImpact_nodeNames_contrast5_neutralcorrectStd.csv

controlImpact	nodeName_Lausanne
1.41	fusiform_2
1.24	fusiform_2
1.17	precentral_2
1.16	fusiform_1
1.06	lateraloccipital_5
0.96	lateraloccipital_4
0.93	fusiform_1
0.91	parsopercularis_2
0.83	postcentral_2
0.81	superiorfrontal_1
0.8	parsopercularis_1
0.8	rostralmiddlefrontal_6
0.78	rostralmiddlefrontal_2
0.76	lateraloccipital_5
0.76	transversetemporal_1
0.76	medialorbitofrontal_1
0.76	middletemporal_1
0.71	rostralmiddlefrontal_5
0.71	superiortemporal_1
0.71	postcentral_7
0.66	middletemporal_1
0.66	parsorbitalis_1
0.65	lateraloccipital_2
0.64	superiorfrontal_2
0.63	rostralanteriorcingulate_1
0.63	lateraloccipital_4
0.62	fusiform_3
0.62	rostralmiddlefrontal_4
0.61	medialorbitofrontal_1
0.59	rostralmiddlefrontal_3
0.58	lateraloccipital_3
0.57	rostralmiddlefrontal_4
0.57	precentral_1
0.57	postcentral_1
0.57	rostralmiddlefrontal_6
0.56	lateraloccipital_3
0.55	rostralanteriorcingulate_1
0.55	inferiortemporal_4
0.55	parsopercularis_1
0.54	superiorfrontal_1
0.53	medialorbitofrontal_3
0.53	rostralmiddlefrontal_5
0.53	inferiortemporal_4
0.51	transversetemporal_1
0.49	superiortemporal_1
0.49	superiortemporal_2
0.48	medialorbitofrontal_2
0.47	bankssts_1
0.46	superiortemporal_3
0.45	parsorbitalis_1
0.43	middletemporal_3
0.43	superiortemporal_3
0.42	precuneus_2
0.41	precentral_8
0.41	insula_4
0.4	lingual_1
0.4	middletemporal_2
0.4	parsopercularis_2
0.4	fusiform_3
0.39	middletemporal_2
0.38	superiortemporal_2
0.38	supramarginal_1
0.36	parstriangularis_2
0.36	parahippocampal_1
0.35	lateralorbitofrontal_4
0.35	lingual_2
0.35	medialorbitofrontal_2
0.35	bankssts_2
0.35	insula_3
0.34	supramarginal_4
0.34	cuneus_1
0.34	pericalcarine_2
0.34	superiortemporal_4
0.34	middletemporal_3
0.32	inferiortemporal_3
0.32	insula_3
0.32	parstriangularis_1
0.31	lateraloccipital_2
0.3	caudalanteriorcingulate_1
0.3	lateralorbitofrontal_4
0.29	lingual_1
0.28	caudalanteriorcingulate_1
0.28	precuneus_5
0.28	entorhinal_1
0.27	bankssts_1
0.27	lingual_2
0.25	insula_1
0.25	accumbensarea
0.25	lateralorbitofrontal_1
0.25	lingual_3
0.25	accumbensarea
0.24	parahippocampal_1
0.24	superiortemporal_5
0.23	parstriangularis_1
0.23	inferiortemporal_2
0.23	isthmuscingulate_1
0.22	lateralorbitofrontal_3
0.22	lateralorbitofrontal_2
0.21	lateralorbitofrontal_1
0.21	middletemporal_4
0.21	inferiortemporal_2
0.21	superiortemporal_4
0.2	lateralorbitofrontal_2
0.19	pericalcarine_1
0.19	amygdala
0.19	superiortemporal_5
0.18	isthmuscingulate_1
0.17	lateraloccipital_1
0.17	lateralorbitofrontal_3
0.16	amygdala
0.15	hyppocampus
0.14	lingual_4
0.13	insula_2
0.13	insula_2
0.12	hyppocampus
0.12	inferiortemporal_3
0.11	thalamusproper
0.11	pericalcarine_1
0.11	insula_1
0.1	caudate
0.1	thalamusproper
0.1	caudate
0.09	lingual_3
0.09	pallidum
0.08	putamen
0.07	pallidum
0.06	putamen
NaN	frontalpole_1
NaN	rostralmiddlefrontal_1
NaN	rostralmiddlefrontal_3
NaN	superiorfrontal_2
NaN	superiorfrontal_3
NaN	superiorfrontal_4
NaN	superiorfrontal_5
NaN	superiorfrontal_6
NaN	superiorfrontal_7
NaN	superiorfrontal_8
NaN	caudalmiddlefrontal_1
NaN	caudalmiddlefrontal_2
NaN	caudalmiddlefrontal_3
NaN	precentral_3
NaN	precentral_4
NaN	precentral_5
NaN	precentral_6
NaN	paracentral_1
NaN	paracentral_2
NaN	paracentral_3
NaN	posteriorcingulate_1
NaN	posteriorcingulate_2
NaN	postcentral_3
NaN	postcentral_4
NaN	postcentral_5
NaN	supramarginal_1
NaN	supramarginal_2
NaN	supramarginal_3
NaN	superiorparietal_1
NaN	superiorparietal_2
NaN	superiorparietal_3
NaN	superiorparietal_4
NaN	superiorparietal_5
NaN	superiorparietal_6
NaN	superiorparietal_7
NaN	inferiorparietal_1
NaN	inferiorparietal_2
NaN	inferiorparietal_3
NaN	inferiorparietal_4
NaN	inferiorparietal_5
NaN	inferiorparietal_6
NaN	precuneus_1
NaN	precuneus_3
NaN	precuneus_4
NaN	precuneus_5
NaN	cuneus_2
NaN	fusiform_4
NaN	entorhinal_1
NaN	temporalpole_1
NaN	inferiortemporal_1
NaN	frontalpole_1
NaN	rostralmiddlefrontal_1
NaN	rostralmiddlefrontal_2
NaN	superiorfrontal_3
NaN	superiorfrontal_4
NaN	superiorfrontal_5
NaN	superiorfrontal_6
NaN	superiorfrontal_7
NaN	superiorfrontal_8
NaN	superiorfrontal_9
NaN	caudalmiddlefrontal_1
NaN	caudalmiddlefrontal_2
NaN	caudalmiddlefrontal_3
NaN	precentral_1
NaN	precentral_2
NaN	precentral_3
NaN	precentral_4
NaN	precentral_5
NaN	precentral_6
NaN	precentral_7
NaN	paracentral_1
NaN	paracentral_2
NaN	posteriorcingulate_1
NaN	posteriorcingulate_2
NaN	postcentral_1
NaN	postcentral_2
NaN	postcentral_3
NaN	postcentral_4
NaN	postcentral_5
NaN	postcentral_6
NaN	supramarginal_2
NaN	supramarginal_3
NaN	supramarginal_4
NaN	supramarginal_5
NaN	superiorparietal_1
NaN	superiorparietal_2
NaN	superiorparietal_3
NaN	superiorparietal_4
NaN	superiorparietal_5
NaN	superiorparietal_6
NaN	superiorparietal_7
NaN	inferiorparietal_1
NaN	inferiorparietal_2
NaN	inferiorparietal_3
NaN	inferiorparietal_4
NaN	inferiorparietal_5
NaN	precuneus_1
NaN	precuneus_2
NaN	precuneus_3
NaN	precuneus_4
NaN	cuneus_1
NaN	lateraloccipital_1
NaN	fusiform_4
NaN	temporalpole_1
NaN	inferiortemporal_1
NaN	middletemporal_4
