## Supplementary Data Files for "Alprazolam modulates persistence energy during emotion processing in first-degree relatives of individuals with schizophrenia: a network control study": emotionrec_controlImpact_nodeNames_contrast1_threatcorrectStd.csv

controlImpact	nodeName_Lausanne
1.42	fusiform_2
1.33	fusiform_1
1.28	fusiform_2
1.24	precentral_2
1.15	lateraloccipital_5
1	lateraloccipital_4
0.96	fusiform_1
0.94	lateraloccipital_5
0.89	lateraloccipital_2
0.87	parsopercularis_2
0.86	parsopercularis_1
0.84	postcentral_2
0.82	rostralmiddlefrontal_2
0.82	postcentral_6
0.76	superiorfrontal_1
0.75	superiorfrontal_2
0.72	middletemporal_1
0.71	medialorbitofrontal_1
0.67	rostralanteriorcingulate_1
0.66	rostralmiddlefrontal_6
0.64	inferiortemporal_4
0.64	parsopercularis_1
0.63	fusiform_3
0.63	parsorbitalis_1
0.62	superiorfrontal_1
0.62	superiortemporal_1
0.62	transversetemporal_1
0.62	postcentral_7
0.58	rostralmiddlefrontal_5
0.57	inferiortemporal_4
0.56	postcentral_1
0.56	rostralmiddlefrontal_3
0.55	medialorbitofrontal_1
0.54	rostralanteriorcingulate_1
0.54	fusiform_3
0.52	superiortemporal_3
0.51	rostralmiddlefrontal_4
0.51	rostralmiddlefrontal_6
0.5	medialorbitofrontal_3
0.5	insula_4
0.49	rostralmiddlefrontal_4
0.49	precentral_1
0.48	superiortemporal_3
0.46	superiorfrontal_2
0.46	middletemporal_2
0.46	superiortemporal_2
0.44	middletemporal_3
0.44	superiortemporal_1
0.42	superiortemporal_2
0.42	middletemporal_2
0.42	bankssts_1
0.41	rostralmiddlefrontal_5
0.41	bankssts_2
0.4	parsorbitalis_1
0.38	superiortemporal_4
0.38	transversetemporal_1
0.37	medialorbitofrontal_2
0.36	parsopercularis_2
0.35	middletemporal_3
0.33	lingual_1
0.32	lingual_1
0.32	inferiortemporal_3
0.31	superiortemporal_5
0.31	medialorbitofrontal_2
0.31	insula_3
0.3	precuneus_2
0.3	cuneus_1
0.3	lateralorbitofrontal_4
0.29	lateralorbitofrontal_4
0.29	supramarginal_4
0.29	accumbensarea
0.29	supramarginal_1
0.29	accumbensarea
0.28	insula_3
0.28	lingual_2
0.27	parahippocampal_1
0.27	superiortemporal_4
0.26	parstriangularis_2
0.26	insula_1
0.26	precentral_8
0.25	caudalanteriorcingulate_1
0.24	caudalanteriorcingulate_1
0.24	superiortemporal_5
0.22	precuneus_5
0.2	parstriangularis_1
0.19	lateralorbitofrontal_1
0.19	lateralorbitofrontal_2
0.18	isthmuscingulate_1
0.17	lateralorbitofrontal_3
0.17	parstriangularis_1
0.17	parahippocampal_1
0.17	amygdala
0.17	lateralorbitofrontal_3
0.17	hyppocampus
0.15	lateralorbitofrontal_1
0.15	insula_2
0.15	lingual_4
0.14	lateralorbitofrontal_2
0.14	hyppocampus
0.13	amygdala
0.12	inferiortemporal_3
0.11	isthmuscingulate_1
0.11	insula_1
0.09	thalamusproper
0.09	caudate
0.08	insula_2
0.08	thalamusproper
0.08	caudate
0.07	lingual_3
0.07	pallidum
0.07	pallidum
0.05	putamen
0.05	putamen
NaN	frontalpole_1
NaN	rostralmiddlefrontal_1
NaN	rostralmiddlefrontal_3
NaN	superiorfrontal_3
NaN	superiorfrontal_4
NaN	superiorfrontal_5
NaN	superiorfrontal_6
NaN	superiorfrontal_7
NaN	superiorfrontal_8
NaN	caudalmiddlefrontal_1
NaN	caudalmiddlefrontal_2
NaN	caudalmiddlefrontal_3
NaN	precentral_3
NaN	precentral_4
NaN	precentral_5
NaN	precentral_6
NaN	paracentral_1
NaN	paracentral_2
NaN	paracentral_3
NaN	posteriorcingulate_1
NaN	posteriorcingulate_2
NaN	postcentral_3
NaN	postcentral_4
NaN	postcentral_5
NaN	supramarginal_1
NaN	supramarginal_2
NaN	supramarginal_3
NaN	superiorparietal_1
NaN	superiorparietal_2
NaN	superiorparietal_3
NaN	superiorparietal_4
NaN	superiorparietal_5
NaN	superiorparietal_6
NaN	superiorparietal_7
NaN	inferiorparietal_1
NaN	inferiorparietal_2
NaN	inferiorparietal_3
NaN	inferiorparietal_4
NaN	inferiorparietal_5
NaN	inferiorparietal_6
NaN	precuneus_1
NaN	precuneus_3
NaN	precuneus_4
NaN	precuneus_5
NaN	cuneus_2
NaN	pericalcarine_1
NaN	pericalcarine_2
NaN	lateraloccipital_1
NaN	lateraloccipital_3
NaN	lingual_2
NaN	fusiform_4
NaN	entorhinal_1
NaN	temporalpole_1
NaN	inferiortemporal_1
NaN	inferiortemporal_2
NaN	middletemporal_4
NaN	bankssts_1
NaN	frontalpole_1
NaN	rostralmiddlefrontal_1
NaN	rostralmiddlefrontal_2
NaN	superiorfrontal_3
NaN	superiorfrontal_4
NaN	superiorfrontal_5
NaN	superiorfrontal_6
NaN	superiorfrontal_7
NaN	superiorfrontal_8
NaN	superiorfrontal_9
NaN	caudalmiddlefrontal_1
NaN	caudalmiddlefrontal_2
NaN	caudalmiddlefrontal_3
NaN	precentral_1
NaN	precentral_2
NaN	precentral_3
NaN	precentral_4
NaN	precentral_5
NaN	precentral_6
NaN	precentral_7
NaN	paracentral_1
NaN	paracentral_2
NaN	posteriorcingulate_1
NaN	posteriorcingulate_2
NaN	postcentral_1
NaN	postcentral_2
NaN	postcentral_3
NaN	postcentral_4
NaN	postcentral_5
NaN	supramarginal_2
NaN	supramarginal_3
NaN	supramarginal_4
NaN	supramarginal_5
NaN	superiorparietal_1
NaN	superiorparietal_2
NaN	superiorparietal_3
NaN	superiorparietal_4
NaN	superiorparietal_5
NaN	superiorparietal_6
NaN	superiorparietal_7
NaN	inferiorparietal_1
NaN	inferiorparietal_2
NaN	inferiorparietal_3
NaN	inferiorparietal_4
NaN	inferiorparietal_5
NaN	precuneus_1
NaN	precuneus_2
NaN	precuneus_3
NaN	precuneus_4
NaN	cuneus_1
NaN	pericalcarine_1
NaN	lateraloccipital_1
NaN	lateraloccipital_2
NaN	lateraloccipital_3
NaN	lateraloccipital_4
NaN	lingual_3
NaN	fusiform_4
NaN	entorhinal_1
NaN	temporalpole_1
NaN	inferiortemporal_1
NaN	inferiortemporal_2
NaN	middletemporal_1
NaN	middletemporal_4
