## Supplementary Data Files for "Alprazolam modulates persistence energy during emotion processing in first-degree relatives of individuals with schizophrenia: a network control study": emotionrec_controlImpact_nodeNames_contrast3_nonthreatcorrectStd.csv

controlImpact	nodeName_Lausanne
1.43	fusiform_2
1.35	fusiform_1
1.32	fusiform_2
1.24	precentral_2
1.18	lateraloccipital_5
1.06	lateraloccipital_4
0.98	fusiform_1
0.96	parsopercularis_2
0.93	lateraloccipital_2
0.92	lateraloccipital_5
0.85	parsopercularis_1
0.84	rostralmiddlefrontal_2
0.83	postcentral_6
0.75	superiorfrontal_2
0.74	postcentral_2
0.74	superiorfrontal_1
0.71	medialorbitofrontal_1
0.7	rostralanteriorcingulate_1
0.68	middletemporal_1
0.64	fusiform_3
0.63	inferiortemporal_4
0.63	superiortemporal_1
0.63	transversetemporal_1
0.62	rostralanteriorcingulate_1
0.62	rostralmiddlefrontal_3
0.6	rostralmiddlefrontal_6
0.6	parsopercularis_1
0.58	postcentral_7
0.57	parsorbitalis_1
0.56	superiortemporal_3
0.55	inferiortemporal_4
0.53	postcentral_1
0.52	medialorbitofrontal_1
0.52	superiorfrontal_1
0.51	rostralmiddlefrontal_4
0.51	rostralmiddlefrontal_6
0.5	fusiform_3
0.49	rostralmiddlefrontal_5
0.49	middletemporal_2
0.48	superiortemporal_2
0.47	rostralmiddlefrontal_4
0.47	precentral_1
0.47	bankssts_2
0.46	medialorbitofrontal_3
0.46	superiortemporal_3
0.45	superiorfrontal_2
0.45	superiortemporal_2
0.45	insula_4
0.44	middletemporal_3
0.44	bankssts_1
0.42	superiortemporal_1
0.4	transversetemporal_1
0.39	superiortemporal_4
0.39	middletemporal_2
0.36	parsorbitalis_1
0.36	medialorbitofrontal_2
0.36	parsopercularis_2
0.36	rostralmiddlefrontal_5
0.35	inferiortemporal_3
0.35	lingual_1
0.34	lingual_1
0.34	middletemporal_3
0.31	insula_3
0.3	insula_3
0.29	parstriangularis_2
0.29	supramarginal_4
0.29	precuneus_2
0.29	medialorbitofrontal_2
0.29	superiortemporal_4
0.28	cuneus_1
0.28	superiortemporal_5
0.28	accumbensarea
0.28	lateralorbitofrontal_4
0.28	precentral_8
0.28	supramarginal_1
0.28	parahippocampal_1
0.27	lateralorbitofrontal_4
0.27	caudalanteriorcingulate_1
0.27	lingual_2
0.27	accumbensarea
0.25	caudalanteriorcingulate_1
0.25	insula_1
0.23	parstriangularis_1
0.23	superiortemporal_5
0.22	precuneus_5
0.2	parstriangularis_1
0.2	lateralorbitofrontal_2
0.19	amygdala
0.18	hyppocampus
0.17	lateralorbitofrontal_1
0.17	isthmuscingulate_1
0.16	parahippocampal_1
0.16	insula_2
0.16	lateralorbitofrontal_3
0.15	hyppocampus
0.15	amygdala
0.14	lateralorbitofrontal_2
0.14	lingual_4
0.13	lateralorbitofrontal_1
0.13	lateralorbitofrontal_3
0.12	inferiortemporal_3
0.11	isthmuscingulate_1
0.11	caudate
0.11	caudate
0.1	insula_1
0.08	thalamusproper
0.07	thalamusproper
0.07	putamen
0.07	insula_2
0.06	lingual_3
0.06	pallidum
0.06	putamen
0.06	pallidum
NaN	frontalpole_1
NaN	rostralmiddlefrontal_1
NaN	rostralmiddlefrontal_3
NaN	superiorfrontal_3
NaN	superiorfrontal_4
NaN	superiorfrontal_5
NaN	superiorfrontal_6
NaN	superiorfrontal_7
NaN	superiorfrontal_8
NaN	caudalmiddlefrontal_1
NaN	caudalmiddlefrontal_2
NaN	caudalmiddlefrontal_3
NaN	precentral_3
NaN	precentral_4
NaN	precentral_5
NaN	precentral_6
NaN	paracentral_1
NaN	paracentral_2
NaN	paracentral_3
NaN	posteriorcingulate_1
NaN	posteriorcingulate_2
NaN	postcentral_3
NaN	postcentral_4
NaN	postcentral_5
NaN	supramarginal_1
NaN	supramarginal_2
NaN	supramarginal_3
NaN	superiorparietal_1
NaN	superiorparietal_2
NaN	superiorparietal_3
NaN	superiorparietal_4
NaN	superiorparietal_5
NaN	superiorparietal_6
NaN	superiorparietal_7
NaN	inferiorparietal_1
NaN	inferiorparietal_2
NaN	inferiorparietal_3
NaN	inferiorparietal_4
NaN	inferiorparietal_5
NaN	inferiorparietal_6
NaN	precuneus_1
NaN	precuneus_3
NaN	precuneus_4
NaN	precuneus_5
NaN	cuneus_2
NaN	pericalcarine_1
NaN	pericalcarine_2
NaN	lateraloccipital_1
NaN	lateraloccipital_3
NaN	lingual_2
NaN	fusiform_4
NaN	entorhinal_1
NaN	temporalpole_1
NaN	inferiortemporal_1
NaN	inferiortemporal_2
NaN	middletemporal_4
NaN	bankssts_1
NaN	frontalpole_1
NaN	rostralmiddlefrontal_1
NaN	rostralmiddlefrontal_2
NaN	superiorfrontal_3
NaN	superiorfrontal_4
NaN	superiorfrontal_5
NaN	superiorfrontal_6
NaN	superiorfrontal_7
NaN	superiorfrontal_8
NaN	superiorfrontal_9
NaN	caudalmiddlefrontal_1
NaN	caudalmiddlefrontal_2
NaN	caudalmiddlefrontal_3
NaN	precentral_1
NaN	precentral_2
NaN	precentral_3
NaN	precentral_4
NaN	precentral_5
NaN	precentral_6
NaN	precentral_7
NaN	paracentral_1
NaN	paracentral_2
NaN	posteriorcingulate_1
NaN	posteriorcingulate_2
NaN	postcentral_1
NaN	postcentral_2
NaN	postcentral_3
NaN	postcentral_4
NaN	postcentral_5
NaN	supramarginal_2
NaN	supramarginal_3
NaN	supramarginal_4
NaN	supramarginal_5
NaN	superiorparietal_1
NaN	superiorparietal_2
NaN	superiorparietal_3
NaN	superiorparietal_4
NaN	superiorparietal_5
NaN	superiorparietal_6
NaN	superiorparietal_7
NaN	inferiorparietal_1
NaN	inferiorparietal_2
NaN	inferiorparietal_3
NaN	inferiorparietal_4
NaN	inferiorparietal_5
NaN	precuneus_1
NaN	precuneus_2
NaN	precuneus_3
NaN	precuneus_4
NaN	cuneus_1
NaN	pericalcarine_1
NaN	lateraloccipital_1
NaN	lateraloccipital_2
NaN	lateraloccipital_3
NaN	lateraloccipital_4
NaN	lingual_3
NaN	fusiform_4
NaN	entorhinal_1
NaN	temporalpole_1
NaN	inferiortemporal_1
NaN	inferiortemporal_2
NaN	middletemporal_1
NaN	middletemporal_4
