## Supplementary Data Files for "Alprazolam modulates persistence energy during emotion processing in first-degree relatives of individuals with schizophrenia: a network control study": emotionrec_controlImpact_nodeNames_contrast5_neutralcorrectStd.csv

controlImpact	nodeName_Lausanne
1.43	fusiform_2
1.34	fusiform_1
1.29	fusiform_2
1.23	precentral_2
1.14	lateraloccipital_5
1.02	lateraloccipital_4
0.97	fusiform_1
0.9	parsopercularis_2
0.89	postcentral_6
0.87	lateraloccipital_5
0.85	rostralmiddlefrontal_2
0.81	parsopercularis_1
0.81	lateraloccipital_2
0.75	postcentral_2
0.72	superiorfrontal_2
0.71	rostralmiddlefrontal_6
0.71	inferiortemporal_4
0.71	medialorbitofrontal_1
0.7	middletemporal_1
0.7	superiortemporal_1
0.69	rostralmiddlefrontal_5
0.69	parsorbitalis_1
0.69	superiorfrontal_1
0.69	rostralanteriorcingulate_1
0.66	transversetemporal_1
0.64	fusiform_3
0.63	postcentral_7
0.61	rostralanteriorcingulate_1
0.58	parsopercularis_1
0.56	postcentral_1
0.55	medialorbitofrontal_1
0.55	inferiortemporal_4
0.53	fusiform_3
0.51	precentral_1
0.51	bankssts_2
0.5	medialorbitofrontal_3
0.5	middletemporal_2
0.5	rostralmiddlefrontal_6
0.49	superiortemporal_3
0.49	rostralmiddlefrontal_3
0.48	parsorbitalis_1
0.48	superiorfrontal_1
0.48	rostralmiddlefrontal_5
0.47	superiortemporal_2
0.47	insula_4
0.46	rostralmiddlefrontal_4
0.46	superiorfrontal_2
0.46	superiortemporal_3
0.45	rostralmiddlefrontal_4
0.45	bankssts_1
0.44	middletemporal_3
0.44	middletemporal_2
0.44	transversetemporal_1
0.43	superiortemporal_1
0.42	superiortemporal_2
0.41	medialorbitofrontal_2
0.38	superiortemporal_4
0.38	insula_3
0.36	medialorbitofrontal_2
0.36	parsopercularis_2
0.34	middletemporal_3
0.33	lingual_1
0.33	inferiortemporal_3
0.32	lateralorbitofrontal_4
0.32	lateralorbitofrontal_4
0.32	lingual_1
0.31	insula_3
0.31	precentral_8
0.3	precuneus_2
0.3	supramarginal_1
0.29	cuneus_1
0.29	lingual_2
0.28	parstriangularis_2
0.28	supramarginal_4
0.28	insula_1
0.27	accumbensarea
0.27	parahippocampal_1
0.27	superiortemporal_4
0.26	caudalanteriorcingulate_1
0.26	superiortemporal_5
0.26	lateralorbitofrontal_1
0.26	accumbensarea
0.23	parstriangularis_1
0.23	caudalanteriorcingulate_1
0.23	superiortemporal_5
0.22	lateralorbitofrontal_2
0.21	lateralorbitofrontal_1
0.21	lateralorbitofrontal_3
0.21	precuneus_5
0.2	parstriangularis_1
0.19	amygdala
0.19	lateralorbitofrontal_3
0.17	lateralorbitofrontal_2
0.16	isthmuscingulate_1
0.16	lingual_4
0.16	hyppocampus
0.15	insula_2
0.14	parahippocampal_1
0.14	hyppocampus
0.13	inferiortemporal_3
0.13	amygdala
0.12	insula_1
0.11	isthmuscingulate_1
0.11	caudate
0.1	insula_2
0.1	thalamusproper
0.1	caudate
0.09	lingual_3
0.09	thalamusproper
0.09	pallidum
0.08	pallidum
0.07	putamen
0.07	putamen
NaN	frontalpole_1
NaN	rostralmiddlefrontal_1
NaN	rostralmiddlefrontal_3
NaN	superiorfrontal_3
NaN	superiorfrontal_4
NaN	superiorfrontal_5
NaN	superiorfrontal_6
NaN	superiorfrontal_7
NaN	superiorfrontal_8
NaN	caudalmiddlefrontal_1
NaN	caudalmiddlefrontal_2
NaN	caudalmiddlefrontal_3
NaN	precentral_3
NaN	precentral_4
NaN	precentral_5
NaN	precentral_6
NaN	paracentral_1
NaN	paracentral_2
NaN	paracentral_3
NaN	posteriorcingulate_1
NaN	posteriorcingulate_2
NaN	postcentral_3
NaN	postcentral_4
NaN	postcentral_5
NaN	supramarginal_1
NaN	supramarginal_2
NaN	supramarginal_3
NaN	superiorparietal_1
NaN	superiorparietal_2
NaN	superiorparietal_3
NaN	superiorparietal_4
NaN	superiorparietal_5
NaN	superiorparietal_6
NaN	superiorparietal_7
NaN	inferiorparietal_1
NaN	inferiorparietal_2
NaN	inferiorparietal_3
NaN	inferiorparietal_4
NaN	inferiorparietal_5
NaN	inferiorparietal_6
NaN	precuneus_1
NaN	precuneus_3
NaN	precuneus_4
NaN	precuneus_5
NaN	cuneus_2
NaN	pericalcarine_1
NaN	pericalcarine_2
NaN	lateraloccipital_1
NaN	lateraloccipital_3
NaN	lingual_2
NaN	fusiform_4
NaN	entorhinal_1
NaN	temporalpole_1
NaN	inferiortemporal_1
NaN	inferiortemporal_2
NaN	middletemporal_4
NaN	bankssts_1
NaN	frontalpole_1
NaN	rostralmiddlefrontal_1
NaN	rostralmiddlefrontal_2
NaN	superiorfrontal_3
NaN	superiorfrontal_4
NaN	superiorfrontal_5
NaN	superiorfrontal_6
NaN	superiorfrontal_7
NaN	superiorfrontal_8
NaN	superiorfrontal_9
NaN	caudalmiddlefrontal_1
NaN	caudalmiddlefrontal_2
NaN	caudalmiddlefrontal_3
NaN	precentral_1
NaN	precentral_2
NaN	precentral_3
NaN	precentral_4
NaN	precentral_5
NaN	precentral_6
NaN	precentral_7
NaN	paracentral_1
NaN	paracentral_2
NaN	posteriorcingulate_1
NaN	posteriorcingulate_2
NaN	postcentral_1
NaN	postcentral_2
NaN	postcentral_3
NaN	postcentral_4
NaN	postcentral_5
NaN	supramarginal_2
NaN	supramarginal_3
NaN	supramarginal_4
NaN	supramarginal_5
NaN	superiorparietal_1
NaN	superiorparietal_2
NaN	superiorparietal_3
NaN	superiorparietal_4
NaN	superiorparietal_5
NaN	superiorparietal_6
NaN	superiorparietal_7
NaN	inferiorparietal_1
NaN	inferiorparietal_2
NaN	inferiorparietal_3
NaN	inferiorparietal_4
NaN	inferiorparietal_5
NaN	precuneus_1
NaN	precuneus_2
NaN	precuneus_3
NaN	precuneus_4
NaN	cuneus_1
NaN	pericalcarine_1
NaN	lateraloccipital_1
NaN	lateraloccipital_2
NaN	lateraloccipital_3
NaN	lateraloccipital_4
NaN	lingual_3
NaN	fusiform_4
NaN	entorhinal_1
NaN	temporalpole_1
NaN	inferiortemporal_1
NaN	inferiortemporal_2
NaN	middletemporal_1
NaN	middletemporal_4
