## Supplementary Data Files for "Alprazolam modulates persistence energy during emotion processing in first-degree relatives of individuals with schizophrenia: a network control study": emotionid_betas_nodeNames_contrast3_nonthreatcorrectStd.csv

betas	nodeName_Lausanne
0.21	fusiform_2
0.2	lateraloccipital_4
0.2	fusiform_1
0.19	lateraloccipital_5
0.18	fusiform_2
0.18	fusiform_1
0.14	pericalcarine_2
0.13	lateraloccipital_3
0.12	lateraloccipital_5
0.12	lingual_1
0.11	lateraloccipital_3
0.1	lateraloccipital_2
0.09	fusiform_3
0.09	lateraloccipital_2
0.09	lingual_1
0.07	lateraloccipital_1
0.07	pericalcarine_1
0.06	precentral_2
0.06	inferiortemporal_4
0.06	lateraloccipital_4
0.06	fusiform_3
0.06	inferiortemporal_4
0.05	parsopercularis_1
0.05	parsopercularis_2
0.05	pericalcarine_1
0.04	rostralmiddlefrontal_2
0.04	lingual_2
0.04	thalamusproper
0.04	putamen
0.04	parsopercularis_1
0.04	parsopercularis_2
0.04	precentral_8
0.04	thalamusproper
0.04	putamen
0.03	parstriangularis_1
0.03	parstriangularis_2
0.03	middletemporal_1
0.03	insula_4
0.03	pallidum
0.02	precentral_1
0.02	bankssts_1
0.02	insula_3
0.02	caudate
0.02	pallidum
0.02	parstriangularis_1
0.02	rostralmiddlefrontal_3
0.02	postcentral_7
0.02	supramarginal_1
0.02	lingual_2
0.02	inferiortemporal_3
0.02	caudate
0.01	rostralmiddlefrontal_5
0.01	rostralmiddlefrontal_6
0.01	lingual_3
0.01	insula_2
0.01	amygdala
0.01	lingual_4
0.01	insula_2
0	lateralorbitofrontal_2
0	lateralorbitofrontal_3
0	caudalanteriorcingulate_1
-0	supramarginal_4
0	lateralorbitofrontal_2
0	caudalanteriorcingulate_1
0	lingual_3
0	middletemporal_1
-0	insula_1
0	insula_3
0	amygdala
-0.01	lateralorbitofrontal_1
-0.01	lateralorbitofrontal_4
-0.01	parsorbitalis_1
-0.01	rostralmiddlefrontal_4
-0.01	isthmuscingulate_1
-0.01	postcentral_1
-0.01	postcentral_2
-0.01	parahippocampal_1
-0.01	inferiortemporal_2
-0.01	inferiortemporal_3
-0.01	superiortemporal_5
-0.01	hyppocampus
-0.01	lateralorbitofrontal_1
-0.01	lateralorbitofrontal_3
-0.01	rostralmiddlefrontal_4
-0.01	rostralmiddlefrontal_5
-0.01	rostralmiddlefrontal_6
-0.01	parahippocampal_1
-0.01	entorhinal_1
-0.01	inferiortemporal_2
-0.01	bankssts_1
-0.01	superiortemporal_4
-0.01	superiortemporal_5
-0.01	hyppocampus
-0.02	cuneus_1
-0.02	middletemporal_4
-0.02	superiortemporal_2
-0.02	insula_1
-0.02	accumbensarea
-0.02	lateralorbitofrontal_4
-0.02	parsorbitalis_1
-0.02	isthmuscingulate_1
-0.02	bankssts_2
-0.02	transversetemporal_1
-0.02	accumbensarea
-0.03	medialorbitofrontal_2
-0.03	medialorbitofrontal_3
-0.03	precuneus_2
-0.03	middletemporal_2
-0.03	middletemporal_3
-0.03	superiortemporal_3
-0.03	superiortemporal_4
-0.03	transversetemporal_1
-0.03	medialorbitofrontal_2
-0.03	middletemporal_2
-0.03	superiortemporal_1
-0.03	superiortemporal_3
-0.04	superiorfrontal_1
-0.04	rostralanteriorcingulate_1
-0.04	superiortemporal_1
-0.04	middletemporal_3
-0.04	superiortemporal_2
-0.05	superiorfrontal_2
-0.05	rostralanteriorcingulate_1
-0.05	precuneus_5
-0.06	medialorbitofrontal_1
-0.06	superiorfrontal_1
-0.08	medialorbitofrontal_1
NaN	frontalpole_1
NaN	rostralmiddlefrontal_1
NaN	rostralmiddlefrontal_3
NaN	superiorfrontal_2
NaN	superiorfrontal_3
NaN	superiorfrontal_4
NaN	superiorfrontal_5
NaN	superiorfrontal_6
NaN	superiorfrontal_7
NaN	superiorfrontal_8
NaN	caudalmiddlefrontal_1
NaN	caudalmiddlefrontal_2
NaN	caudalmiddlefrontal_3
NaN	precentral_3
NaN	precentral_4
NaN	precentral_5
NaN	precentral_6
NaN	paracentral_1
NaN	paracentral_2
NaN	paracentral_3
NaN	posteriorcingulate_1
NaN	posteriorcingulate_2
NaN	postcentral_3
NaN	postcentral_4
NaN	postcentral_5
NaN	supramarginal_1
NaN	supramarginal_2
NaN	supramarginal_3
NaN	superiorparietal_1
NaN	superiorparietal_2
NaN	superiorparietal_3
NaN	superiorparietal_4
NaN	superiorparietal_5
NaN	superiorparietal_6
NaN	superiorparietal_7
NaN	inferiorparietal_1
NaN	inferiorparietal_2
NaN	inferiorparietal_3
NaN	inferiorparietal_4
NaN	inferiorparietal_5
NaN	inferiorparietal_6
NaN	precuneus_1
NaN	precuneus_3
NaN	precuneus_4
NaN	precuneus_5
NaN	cuneus_2
NaN	fusiform_4
NaN	entorhinal_1
NaN	temporalpole_1
NaN	inferiortemporal_1
NaN	frontalpole_1
NaN	rostralmiddlefrontal_1
NaN	rostralmiddlefrontal_2
NaN	superiorfrontal_3
NaN	superiorfrontal_4
NaN	superiorfrontal_5
NaN	superiorfrontal_6
NaN	superiorfrontal_7
NaN	superiorfrontal_8
NaN	superiorfrontal_9
NaN	caudalmiddlefrontal_1
NaN	caudalmiddlefrontal_2
NaN	caudalmiddlefrontal_3
NaN	precentral_1
NaN	precentral_2
NaN	precentral_3
NaN	precentral_4
NaN	precentral_5
NaN	precentral_6
NaN	precentral_7
NaN	paracentral_1
NaN	paracentral_2
NaN	posteriorcingulate_1
NaN	posteriorcingulate_2
NaN	postcentral_1
NaN	postcentral_2
NaN	postcentral_3
NaN	postcentral_4
NaN	postcentral_5
NaN	postcentral_6
NaN	supramarginal_2
NaN	supramarginal_3
NaN	supramarginal_4
NaN	supramarginal_5
NaN	superiorparietal_1
NaN	superiorparietal_2
NaN	superiorparietal_3
NaN	superiorparietal_4
NaN	superiorparietal_5
NaN	superiorparietal_6
NaN	superiorparietal_7
NaN	inferiorparietal_1
NaN	inferiorparietal_2
NaN	inferiorparietal_3
NaN	inferiorparietal_4
NaN	inferiorparietal_5
NaN	precuneus_1
NaN	precuneus_2
NaN	precuneus_3
NaN	precuneus_4
NaN	cuneus_1
NaN	lateraloccipital_1
NaN	fusiform_4
NaN	temporalpole_1
NaN	inferiortemporal_1
NaN	middletemporal_4
