## Supplementary Data Files for "Alprazolam modulates persistence energy during emotion processing in first-degree relatives of individuals with schizophrenia: a network control study": emotionid_betas_nodeNames_contrast5_neutralcorrectStd.csv

betas	nodeName_Lausanne
0.19	fusiform_2
0.17	lateraloccipital_4
0.17	fusiform_1
0.16	fusiform_2
0.16	lateraloccipital_5
0.16	fusiform_1
0.12	lingual_1
0.11	pericalcarine_2
0.1	lateraloccipital_5
0.09	lateraloccipital_3
0.09	lateraloccipital_3
0.09	lingual_1
0.08	lateraloccipital_2
0.08	fusiform_3
0.07	precentral_2
0.06	parsopercularis_1
0.06	pericalcarine_1
0.06	lateraloccipital_2
0.06	lateraloccipital_4
0.06	inferiortemporal_4
0.05	parsopercularis_2
0.05	rostralmiddlefrontal_2
0.05	pericalcarine_1
0.05	lingual_2
0.05	inferiortemporal_4
0.05	parsopercularis_1
0.05	fusiform_3
0.04	lateraloccipital_1
0.03	parstriangularis_1
0.03	parstriangularis_2
0.03	thalamusproper
0.03	parstriangularis_1
0.03	parsopercularis_2
0.03	precentral_8
0.03	insula_4
0.03	thalamusproper
0.03	putamen
0.02	middletemporal_1
0.02	putamen
0.02	lingual_2
0.02	pallidum
0.01	lateralorbitofrontal_3
0.01	parsorbitalis_1
0.01	rostralmiddlefrontal_5
0.01	rostralmiddlefrontal_6
0.01	precentral_1
0.01	lingual_3
0.01	bankssts_1
0.01	insula_3
0.01	caudate
0.01	pallidum
0.01	rostralmiddlefrontal_3
0.01	postcentral_7
0.01	supramarginal_1
0.01	inferiortemporal_3
0.01	caudate
-0	lateralorbitofrontal_1
0	lateralorbitofrontal_2
-0	lateralorbitofrontal_4
-0	rostralmiddlefrontal_4
-0	caudalanteriorcingulate_1
-0	insula_2
-0	amygdala
-0	lateralorbitofrontal_2
-0	lateralorbitofrontal_3
-0	lingual_4
0	insula_2
-0.01	supramarginal_4
-0.01	inferiortemporal_2
-0.01	inferiortemporal_3
-0.01	lateralorbitofrontal_1
-0.01	lateralorbitofrontal_4
-0.01	parsorbitalis_1
-0.01	rostralmiddlefrontal_4
-0.01	rostralmiddlefrontal_5
-0.01	rostralmiddlefrontal_6
-0.01	caudalanteriorcingulate_1
-0.01	lingual_3
-0.01	entorhinal_1
-0.01	inferiortemporal_2
-0.01	middletemporal_1
-0.01	bankssts_1
-0.01	insula_1
-0.01	insula_3
-0.01	amygdala
-0.02	isthmuscingulate_1
-0.02	postcentral_1
-0.02	postcentral_2
-0.02	parahippocampal_1
-0.02	middletemporal_4
-0.02	superiortemporal_5
-0.02	hyppocampus
-0.02	parahippocampal_1
-0.02	bankssts_2
-0.02	superiortemporal_5
-0.02	hyppocampus
-0.03	medialorbitofrontal_2
-0.03	medialorbitofrontal_3
-0.03	cuneus_1
-0.03	superiortemporal_2
-0.03	insula_1
-0.03	medialorbitofrontal_2
-0.03	middletemporal_2
-0.03	superiortemporal_4
-0.03	transversetemporal_1
-0.03	accumbensarea
-0.04	superiorfrontal_1
-0.04	precuneus_2
-0.04	middletemporal_2
-0.04	middletemporal_3
-0.04	superiortemporal_3
-0.04	superiortemporal_4
-0.04	accumbensarea
-0.04	isthmuscingulate_1
-0.04	superiortemporal_1
-0.04	superiortemporal_3
-0.05	rostralanteriorcingulate_1
-0.05	superiortemporal_1
-0.05	transversetemporal_1
-0.05	middletemporal_3
-0.05	superiortemporal_2
-0.06	medialorbitofrontal_1
-0.06	rostralanteriorcingulate_1
-0.06	precuneus_5
-0.07	superiorfrontal_1
-0.07	superiorfrontal_2
-0.09	medialorbitofrontal_1
NaN	frontalpole_1
NaN	rostralmiddlefrontal_1
NaN	rostralmiddlefrontal_3
NaN	superiorfrontal_2
NaN	superiorfrontal_3
NaN	superiorfrontal_4
NaN	superiorfrontal_5
NaN	superiorfrontal_6
NaN	superiorfrontal_7
NaN	superiorfrontal_8
NaN	caudalmiddlefrontal_1
NaN	caudalmiddlefrontal_2
NaN	caudalmiddlefrontal_3
NaN	precentral_3
NaN	precentral_4
NaN	precentral_5
NaN	precentral_6
NaN	paracentral_1
NaN	paracentral_2
NaN	paracentral_3
NaN	posteriorcingulate_1
NaN	posteriorcingulate_2
NaN	postcentral_3
NaN	postcentral_4
NaN	postcentral_5
NaN	supramarginal_1
NaN	supramarginal_2
NaN	supramarginal_3
NaN	superiorparietal_1
NaN	superiorparietal_2
NaN	superiorparietal_3
NaN	superiorparietal_4
NaN	superiorparietal_5
NaN	superiorparietal_6
NaN	superiorparietal_7
NaN	inferiorparietal_1
NaN	inferiorparietal_2
NaN	inferiorparietal_3
NaN	inferiorparietal_4
NaN	inferiorparietal_5
NaN	inferiorparietal_6
NaN	precuneus_1
NaN	precuneus_3
NaN	precuneus_4
NaN	precuneus_5
NaN	cuneus_2
NaN	fusiform_4
NaN	entorhinal_1
NaN	temporalpole_1
NaN	inferiortemporal_1
NaN	frontalpole_1
NaN	rostralmiddlefrontal_1
NaN	rostralmiddlefrontal_2
NaN	superiorfrontal_3
NaN	superiorfrontal_4
NaN	superiorfrontal_5
NaN	superiorfrontal_6
NaN	superiorfrontal_7
NaN	superiorfrontal_8
NaN	superiorfrontal_9
NaN	caudalmiddlefrontal_1
NaN	caudalmiddlefrontal_2
NaN	caudalmiddlefrontal_3
NaN	precentral_1
NaN	precentral_2
NaN	precentral_3
NaN	precentral_4
NaN	precentral_5
NaN	precentral_6
NaN	precentral_7
NaN	paracentral_1
NaN	paracentral_2
NaN	posteriorcingulate_1
NaN	posteriorcingulate_2
NaN	postcentral_1
NaN	postcentral_2
NaN	postcentral_3
NaN	postcentral_4
NaN	postcentral_5
NaN	postcentral_6
NaN	supramarginal_2
NaN	supramarginal_3
NaN	supramarginal_4
NaN	supramarginal_5
NaN	superiorparietal_1
NaN	superiorparietal_2
NaN	superiorparietal_3
NaN	superiorparietal_4
NaN	superiorparietal_5
NaN	superiorparietal_6
NaN	superiorparietal_7
NaN	inferiorparietal_1
NaN	inferiorparietal_2
NaN	inferiorparietal_3
NaN	inferiorparietal_4
NaN	inferiorparietal_5
NaN	precuneus_1
NaN	precuneus_2
NaN	precuneus_3
NaN	precuneus_4
NaN	cuneus_1
NaN	lateraloccipital_1
NaN	fusiform_4
NaN	temporalpole_1
NaN	inferiortemporal_1
NaN	middletemporal_4
