## Supplementary Data Files for "Alprazolam modulates persistence energy during emotion processing in first-degree relatives of individuals with schizophrenia: a network control study": efficiencyModel_emotionid_contrast1_threatcorrectStd.xlsx

### Sheet: fixedEffects
Name	Estimate	SE	tStat	DF	pValue	Lower	Upper
(Intercept)	0.248968	0.0690406	3.60611	81	0.000535821	0.111599	0.386337
persistence_allNodes	0.334911	0.122845	2.72629	81	0.00784841	0.0904883	0.579334
group_1	0.0179546	0.0236047	0.760635	81	0.449084	-0.0290114	0.0649206
drug_1	0.0314414	0.0165184	1.90341	81	0.0605385	-0.00142507	0.0643079
age	-0.00274964	0.000773208	-3.55614	81	0.000631902	-0.00428808	-0.0012112
gender_1	0.0551831	0.0197456	2.7947	81	0.00648314	0.0158955	0.0944707
group_1:drug_1	0.0100909	0.0253585	0.397928	81	0.69173	-0.0403646	0.0605464

### Sheet: randomEffects
Group	Name1	Name2	Type	Estimate	Lower	Upper
subjectID	(Intercept)	(Intercept)	std	0.0499953	0.0342966	0.07288
