## Supplementary Data Files for "Alprazolam modulates persistence energy during emotion processing in first-degree relatives of individuals with schizophrenia: a network control study": efficiencyModel_emotionid_contrast3_nonthreatcorrectStd.xlsx

### Sheet: fixedEffects
Name	Estimate	SE	tStat	DF	pValue	Lower	Upper
(Intercept)	0.450583	0.0608826	7.40085	81	1.12412e-10	0.329446	0.57172
persistence_allNodes	0.0956004	0.106039	0.901559	81	0.369964	-0.115384	0.306585
group_1	-0.0324704	0.0228219	-1.42277	81	0.158642	-0.0778787	0.012938
drug_1	0.0369493	0.0144551	2.55614	81	0.0124527	0.00818809	0.0657104
age	-0.00285956	0.000772011	-3.70404	81	0.000386259	-0.00439562	-0.0013235
gender_1	0.0222305	0.0196868	1.12921	81	0.262144	-0.0169401	0.0614012
group_1:drug_1	0.0107398	0.021826	0.492063	81	0.624006	-0.0326871	0.0541666

### Sheet: randomEffects
Group	Name1	Name2	Type	Estimate	Lower	Upper
subjectID	(Intercept)	(Intercept)	std	0.053814	0.0392471	0.0737875
