## Supplementary Data Files for "Alprazolam modulates persistence energy during emotion processing in first-degree relatives of individuals with schizophrenia: a network control study": efficiencyModel_emotionid_contrast5_neutralcorrectStd.xlsx

### Sheet: fixedEffects
Name	Estimate	SE	tStat	DF	pValue	Lower	Upper
(Intercept)	0.446922	0.0830365	5.38224	81	6.99386e-07	0.281706	0.612139
persistence_allNodes	-0.0747044	0.150549	-0.496213	81	0.621088	-0.37425	0.224841
group_1	0.0101454	0.0284751	0.35629	81	0.72255	-0.0465111	0.0668019
drug_1	0.0439838	0.0193818	2.26934	81	0.0259066	0.00542014	0.0825475
age	-0.00107695	0.000943237	-1.14176	81	0.256916	-0.0029537	0.000799791
gender_1	-0.0194822	0.0241821	-0.805645	81	0.422806	-0.067597	0.0286326
group_1:drug_1	-0.0401332	0.0291554	-1.37653	81	0.172452	-0.0981432	0.0178769

### Sheet: randomEffects
Group	Name1	Name2	Type	Estimate	Lower	Upper
subjectID	(Intercept)	(Intercept)	std	0.0628935	0.0440246	0.0898496
