## Supplementary Data Files for "Alprazolam modulates persistence energy during emotion processing in first-degree relatives of individuals with schizophrenia: a network control study": efficiencyModel_emotionrec_contrast1_threatcorrectStd.xlsx

### Sheet: fixedEffects
Name	Estimate	SE	tStat	DF	pValue	Lower	Upper
(Intercept)	0.148441	0.0550744	2.69528	73	0.00872388	0.0386778	0.258204
persistence_allNodes	0.0545255	0.111326	0.489784	73	0.625755	-0.167346	0.276397
group_1	-0.0127205	0.0180673	-0.70406	73	0.483635	-0.0487285	0.0232876
drug_1	0.0374851	0.0145583	2.57483	73	0.0120549	0.0084705	0.0664998
age	-0.000934042	0.00056285	-1.65949	73	0.101308	-0.0020558	0.000187717
gender_1	-0.0100582	0.0137476	-0.731628	73	0.466738	-0.0374572	0.0173409
group_1:drug_1	0.0220532	0.0230429	0.95705	73	0.341701	-0.0238712	0.0679776

### Sheet: randomEffects
Group	Name1	Name2	Type	Estimate	Lower	Upper
subjectID	(Intercept)	(Intercept)	std	0.024895	0.0111015	0.0558268
