## Supplementary Data Files for "Alprazolam modulates persistence energy during emotion processing in first-degree relatives of individuals with schizophrenia: a network control study": efficiencyModel_emotionrec_contrast3_nonthreatcorrectStd.xlsx

### Sheet: fixedEffects
Name	Estimate	SE	tStat	DF	pValue	Lower	Upper
(Intercept)	0.141057	0.0402377	3.50558	73	0.000782893	0.060863	0.22125
persistence_allNodes	0.0070476	0.0749814	0.0939913	73	0.925374	-0.14239	0.156485
group_1	-0.00347315	0.0135011	-0.257249	73	0.79771	-0.0303809	0.0234345
drug_1	0.0291755	0.0123926	2.35426	73	0.0212527	0.00447696	0.053874
age	-0.000467361	0.000386487	-1.20925	73	0.230467	-0.00123763	0.000302907
gender_1	0.00353533	0.00964878	0.366402	73	0.715125	-0.0156947	0.0227653
group_1:drug_1	0.0307792	0.0190172	1.61849	73	0.10987	-0.00712209	0.0686805

### Sheet: randomEffects
Group	Name1	Name2	Type	Estimate	Lower	Upper
subjectID	(Intercept)	(Intercept)	std	5.94684e-10
