## Supplementary Data Files for "Alprazolam modulates persistence energy during emotion processing in first-degree relatives of individuals with schizophrenia: a network control study": efficiencyModel_emotionrec_contrast5_neutralcorrectStd.xlsx

### Sheet: fixedEffects
Name	Estimate	SE	tStat	DF	pValue	Lower	Upper
(Intercept)	0.0797889	0.0641478	1.24383	73	0.217542	-0.0480574	0.207635
persistence_allNodes	0.131103	0.122782	1.06777	73	0.289141	-0.1136	0.375806
group_1	0.0166376	0.0226686	0.733946	73	0.465333	-0.028541	0.0618161
drug_1	0.0443446	0.0192024	2.30932	73	0.0237575	0.00607424	0.0826149
age	-0.000140776	0.000698161	-0.201638	73	0.840761	-0.00153221	0.00125066
gender_1	0.00282536	0.0176391	0.160176	73	0.873185	-0.0323294	0.0379801
group_1:drug_1	-0.0328075	0.0293969	-1.11602	73	0.268074	-0.0913955	0.0257805

### Sheet: randomEffects
Group	Name1	Name2	Type	Estimate	Lower	Upper
subjectID	(Intercept)	(Intercept)	std	0.0276798	0.00971265	0.078884
