## Supplementary Data Files for "Alprazolam modulates persistence energy during emotion processing in first-degree relatives of individuals with schizophrenia: a network control study": controlInputDiff_drug_placebo_emotionid_contrast1_threatcorrectStd.csv

controlInputDiff_drug_placebo	nodeName_Lausanne
0.0123978918441883	lateraloccipital_4
0.01093887938415	fusiform_2
0.0106393613876485	fusiform_2
0.0103523115332701	lateraloccipital_5
0.0094046092107424	fusiform_1
0.00901911351298201	superiorfrontal_1
0.00854512781903042	fusiform_1
0.00830777208421843	pericalcarine_2
0.00736307432748033	medialorbitofrontal_1
0.00722869129047841	lateraloccipital_3
0.00667278412846958	lateraloccipital_3
0.00619912386734744	lateraloccipital_2
0.00565824655898075	rostralmiddlefrontal_5
0.00559900123287345	lateraloccipital_2
0.00537750514169854	lateraloccipital_5
0.00533049539938066	lingual_1
0.00488599633719849	lingual_1
0.00415965086192266	cuneus_1
0.00399038693321033	rostralmiddlefrontal_6
0.00394859338391205	parsopercularis_1
0.00387768677467216	superiortemporal_1
0.00377686434403953	superiorfrontal_2
0.00377597359235494	precuneus_5
0.00371335918761289	precentral_2
0.00356196475747287	superiortemporal_2
0.00349638722069924	postcentral_7
0.00343862250138578	superiorfrontal_1
0.0033803390195294	lateraloccipital_4
0.00320901455495204	transversetemporal_1
0.00316648439903398	lingual_3
0.00313849648376903	parsopercularis_2
0.00313621065610303	lingual_2
0.00312684113737978	medialorbitofrontal_1
0.00305689596567299	superiortemporal_1
0.00304954654008401	rostralmiddlefrontal_6
0.00298265621832053	parsopercularis_1
0.00292596469759865	lateraloccipital_1
0.00282834847898998	rostralmiddlefrontal_4
0.00278146415505299	lingual_2
0.00275133804030633	inferiortemporal_4
0.00268921651098865	pericalcarine_1
0.00266509124231105	superiortemporal_3
0.00260675123686708	parsorbitalis_1
0.0025959226487451	middletemporal_1
0.00239551188979347	pericalcarine_1
0.00237502368090253	rostralmiddlefrontal_5
0.00236671442273688	postcentral_2
0.00236086906387516	supramarginal_4
0.00235293397731388	parstriangularis_1
0.00231887653293503	superiortemporal_3
0.00225215343591375	middletemporal_2
0.00223078514943434	postcentral_1
0.00222558374725665	middletemporal_1
0.00220961707587781	transversetemporal_1
0.00217366983115671	accumbensarea
0.00217106315489066	fusiform_3
0.00209631484202459	bankssts_1
0.00208737398638831	parsopercularis_2
0.00202230611604012	middletemporal_2
0.00202230114784409	rostralanteriorcingulate_1
0.00199273825225014	accumbensarea
0.00199087780477449	rostralanteriorcingulate_1
0.00197896634004729	inferiortemporal_4
0.00189912485924821	superiortemporal_4
0.00189209784945886	middletemporal_3
0.00184626464456878	rostralmiddlefrontal_4
0.00182810633426431	lingual_4
0.00182118441903797	bankssts_1
0.00179954125315943	thalamusproper
0.00179517738025942	thalamusproper
0.0017934272513779	bankssts_2
0.00170800147727593	precuneus_2
0.00170614284300291	supramarginal_1
0.00168830268355602	rostralmiddlefrontal_3
0.0016530836893745	parstriangularis_2
0.00162909690022047	superiortemporal_2
0.00156784529764063	precentral_1
0.00152708380714531	isthmuscingulate_1
0.00143998034709391	precentral_8
0.00139905787168277	hyppocampus
0.00139394071602759	insula_3
0.00139062264507028	parsorbitalis_1
0.00136110418282693	superiortemporal_4
0.00135824366631005	rostralmiddlefrontal_2
0.00132425032639929	medialorbitofrontal_2
0.00132377977015041	insula_1
0.0012807347906848	hyppocampus
0.00125879648825156	medialorbitofrontal_3
0.00123189804497452	middletemporal_3
0.00122364567017601	medialorbitofrontal_2
0.00120396578991025	isthmuscingulate_1
0.00119618341266368	insula_4
0.00117726139732712	lingual_3
0.00116077241476919	lateralorbitofrontal_1
0.00114336488715525	amygdala
0.00113938200113759	fusiform_3
0.00112049719954893	superiortemporal_5
0.00111568166863532	insula_3
0.00109742605729808	lateralorbitofrontal_4
0.00109215901417405	parahippocampal_1
0.00103836349422755	superiortemporal_5
0.00103135333316917	lateralorbitofrontal_4
0.00101292242112568	amygdala
0.000987782919003471	lateralorbitofrontal_2
0.000978089208369467	parahippocampal_1
0.000966800514210499	lateralorbitofrontal_2
0.000945117231164855	caudalanteriorcingulate_1
0.000859451948819998	parstriangularis_1
0.000846921336040223	caudalanteriorcingulate_1
0.000718396343638205	lateralorbitofrontal_3
0.00069719823985402	putamen
0.000693132846365809	insula_2
0.000678311796473627	entorhinal_1
0.000672500449814313	putamen
0.000672255326529701	inferiortemporal_2
0.000668438751912477	insula_1
0.000660396301954567	caudate
0.000648565286080547	caudate
0.00063915542682588	lateralorbitofrontal_3
0.000625075472925608	middletemporal_4
0.000618563770011409	inferiortemporal_3
0.000542422380312509	insula_2
0.000540298656322511	inferiortemporal_2
0.000495521512580993	lateralorbitofrontal_1
0.00047230338173788	inferiortemporal_3
0.00030299525469468	pallidum
0.000290540645519425	pallidum
NaN	frontalpole_1
NaN	rostralmiddlefrontal_1
NaN	rostralmiddlefrontal_3
NaN	superiorfrontal_2
NaN	superiorfrontal_3
NaN	superiorfrontal_4
NaN	superiorfrontal_5
NaN	superiorfrontal_6
NaN	superiorfrontal_7
NaN	superiorfrontal_8
NaN	caudalmiddlefrontal_1
NaN	caudalmiddlefrontal_2
NaN	caudalmiddlefrontal_3
NaN	precentral_3
NaN	precentral_4
NaN	precentral_5
NaN	precentral_6
NaN	paracentral_1
NaN	paracentral_2
NaN	paracentral_3
NaN	posteriorcingulate_1
NaN	posteriorcingulate_2
NaN	postcentral_3
NaN	postcentral_4
NaN	postcentral_5
NaN	supramarginal_1
NaN	supramarginal_2
NaN	supramarginal_3
NaN	superiorparietal_1
NaN	superiorparietal_2
NaN	superiorparietal_3
NaN	superiorparietal_4
NaN	superiorparietal_5
NaN	superiorparietal_6
NaN	superiorparietal_7
NaN	inferiorparietal_1
NaN	inferiorparietal_2
NaN	inferiorparietal_3
NaN	inferiorparietal_4
NaN	inferiorparietal_5
NaN	inferiorparietal_6
NaN	precuneus_1
NaN	precuneus_3
NaN	precuneus_4
NaN	precuneus_5
NaN	cuneus_2
NaN	fusiform_4
NaN	entorhinal_1
NaN	temporalpole_1
NaN	inferiortemporal_1
NaN	frontalpole_1
NaN	rostralmiddlefrontal_1
NaN	rostralmiddlefrontal_2
NaN	superiorfrontal_3
NaN	superiorfrontal_4
NaN	superiorfrontal_5
NaN	superiorfrontal_6
NaN	superiorfrontal_7
NaN	superiorfrontal_8
NaN	superiorfrontal_9
NaN	caudalmiddlefrontal_1
NaN	caudalmiddlefrontal_2
NaN	caudalmiddlefrontal_3
NaN	precentral_1
NaN	precentral_2
NaN	precentral_3
NaN	precentral_4
NaN	precentral_5
NaN	precentral_6
NaN	precentral_7
NaN	paracentral_1
NaN	paracentral_2
NaN	posteriorcingulate_1
NaN	posteriorcingulate_2
NaN	postcentral_1
NaN	postcentral_2
NaN	postcentral_3
NaN	postcentral_4
NaN	postcentral_5
NaN	postcentral_6
NaN	supramarginal_2
NaN	supramarginal_3
NaN	supramarginal_4
NaN	supramarginal_5
NaN	superiorparietal_1
NaN	superiorparietal_2
NaN	superiorparietal_3
NaN	superiorparietal_4
NaN	superiorparietal_5
NaN	superiorparietal_6
NaN	superiorparietal_7
NaN	inferiorparietal_1
NaN	inferiorparietal_2
NaN	inferiorparietal_3
NaN	inferiorparietal_4
NaN	inferiorparietal_5
NaN	precuneus_1
NaN	precuneus_2
NaN	precuneus_3
NaN	precuneus_4
NaN	cuneus_1
NaN	lateraloccipital_1
NaN	fusiform_4
NaN	temporalpole_1
NaN	inferiortemporal_1
NaN	middletemporal_4
