## Supplementary Data Files for "Alprazolam modulates persistence energy during emotion processing in first-degree relatives of individuals with schizophrenia: a network control study": controlInputDiff_drug_placebo_emotionid_contrast3_nonthreatcorrectStd.csv

controlInputDiff_drug_placebo	nodeName_Lausanne
0.0153148903073237	lateraloccipital_5
0.015191628679491	lateraloccipital_4
0.013505215583562	fusiform_1
0.013180194734986	fusiform_2
0.012977355877445	fusiform_2
0.0105880650484085	fusiform_1
0.00976080443997199	pericalcarine_2
0.007605980379014	lateraloccipital_3
0.00742698458517679	lateraloccipital_2
0.00725467235744222	superiorfrontal_1
0.00658714883100733	lateraloccipital_5
0.00551828128949786	lateraloccipital_3
0.00535646937200656	lateraloccipital_2
0.00532685492006835	lingual_1
0.00522294909278893	rostralmiddlefrontal_5
0.00447571121817658	cuneus_1
0.00443744793327808	lingual_1
0.00440307155334829	precuneus_5
0.00413083017230322	precentral_2
0.00383022235299604	rostralmiddlefrontal_6
0.00380082657314582	parsorbitalis_1
0.00372671433475017	lingual_3
0.00369006831019404	superiorfrontal_1
0.00362433921735923	medialorbitofrontal_1
0.00358737714546522	lateraloccipital_4
0.00354814976991597	postcentral_7
0.00347734693676578	middletemporal_1
0.00346636784529478	lateraloccipital_1
0.00338393570801136	inferiortemporal_4
0.0033831061910779	fusiform_3
0.00333210478197662	superiortemporal_1
0.00319785578062856	superiorfrontal_2
0.00310189142673815	lingual_2
0.00309859951291165	rostralmiddlefrontal_6
0.0030361085357608	superiortemporal_2
0.00295694541051598	superiortemporal_4
0.00286344790576674	medialorbitofrontal_1
0.0028398605987242	superiortemporal_1
0.00283915654645541	rostralmiddlefrontal_4
0.00283579669863688	inferiortemporal_4
0.0027981277502333	parsopercularis_1
0.00267760539622266	parsopercularis_1
0.00257727066630706	lingual_2
0.00255629711055329	transversetemporal_1
0.00254119577337855	middletemporal_2
0.00253299670403699	precentral_8
0.00242320348225148	postcentral_2
0.00239579944486952	middletemporal_1
0.00239164739242352	bankssts_2
0.00236316950166718	pericalcarine_1
0.00230010637266079	rostralmiddlefrontal_3
0.00225661375893606	rostralanteriorcingulate_1
0.00221495922514355	supramarginal_4
0.00219724205021499	rostralmiddlefrontal_5
0.00218794779208998	superiortemporal_3
0.00217951036975886	parsorbitalis_1
0.00216901910119371	superiortemporal_3
0.002152078786345	rostralmiddlefrontal_4
0.00212451546828685	supramarginal_1
0.0020748433793269	postcentral_1
0.00205706724148684	accumbensarea
0.00204576180629072	rostralanteriorcingulate_1
0.00199788565761442	parsopercularis_2
0.00191410184142018	transversetemporal_1
0.00191031998404439	bankssts_1
0.00189714997356979	pericalcarine_1
0.00187060541778142	rostralmiddlefrontal_2
0.00185687131080197	middletemporal_2
0.00182291941963011	precuneus_2
0.00181422464026805	thalamusproper
0.00174198968431724	fusiform_3
0.00171608087027554	thalamusproper
0.00168945938212717	bankssts_1
0.00166254165592047	lingual_3
0.0016613399967489	hyppocampus
0.00165681968372542	hyppocampus
0.00162961017158681	middletemporal_3
0.00161481666130423	lateralorbitofrontal_4
0.00161398441176506	lateralorbitofrontal_4
0.001542795308656	amygdala
0.00153912592940894	lingual_4
0.00153397583941148	parsopercularis_2
0.00153303860807645	medialorbitofrontal_2
0.00151838197088908	amygdala
0.00151428586111955	putamen
0.00151303772629268	superiortemporal_2
0.00151107671411414	precentral_1
0.00145353378495021	accumbensarea
0.00143802256063178	parahippocampal_1
0.00141872732703844	parstriangularis_1
0.00141468946041509	lateralorbitofrontal_1
0.00138287486232369	middletemporal_3
0.00136343145424538	insula_3
0.00129422737011691	medialorbitofrontal_3
0.00126229516138316	parstriangularis_2
0.00125649351720645	entorhinal_1
0.00123378630849856	insula_4
0.00121867133192127	insula_1
0.00121404858237267	isthmuscingulate_1
0.00120759356857341	putamen
0.00118712640165897	lateralorbitofrontal_2
0.00117213634525468	superiortemporal_4
0.00116624471737461	medialorbitofrontal_2
0.0011605846876496	superiortemporal_5
0.00115317570840925	lateralorbitofrontal_2
0.00114985845213699	insula_3
0.001092397558222	caudalanteriorcingulate_1
0.00107531806714029	isthmuscingulate_1
0.00105512341874609	inferiortemporal_2
0.00103020200498401	caudate
0.000935641592693737	caudalanteriorcingulate_1
0.000922589489329869	superiortemporal_5
0.000891376759172674	caudate
0.000853207721770868	parahippocampal_1
0.000835474060553426	lateralorbitofrontal_3
0.000816315838527543	insula_2
0.000813835631922405	lateralorbitofrontal_3
0.000806007326887189	middletemporal_4
0.00068342443920558	parstriangularis_1
0.000671460381041436	lateralorbitofrontal_1
0.000659275890477349	insula_2
0.000603602127947839	pallidum
0.000523417303905025	inferiortemporal_2
0.000509413545590568	inferiortemporal_3
0.000507101075232306	insula_1
0.000504373280258964	inferiortemporal_3
0.000395354084481062	pallidum
NaN	frontalpole_1
NaN	rostralmiddlefrontal_1
NaN	rostralmiddlefrontal_3
NaN	superiorfrontal_2
NaN	superiorfrontal_3
NaN	superiorfrontal_4
NaN	superiorfrontal_5
NaN	superiorfrontal_6
NaN	superiorfrontal_7
NaN	superiorfrontal_8
NaN	caudalmiddlefrontal_1
NaN	caudalmiddlefrontal_2
NaN	caudalmiddlefrontal_3
NaN	precentral_3
NaN	precentral_4
NaN	precentral_5
NaN	precentral_6
NaN	paracentral_1
NaN	paracentral_2
NaN	paracentral_3
NaN	posteriorcingulate_1
NaN	posteriorcingulate_2
NaN	postcentral_3
NaN	postcentral_4
NaN	postcentral_5
NaN	supramarginal_1
NaN	supramarginal_2
NaN	supramarginal_3
NaN	superiorparietal_1
NaN	superiorparietal_2
NaN	superiorparietal_3
NaN	superiorparietal_4
NaN	superiorparietal_5
NaN	superiorparietal_6
NaN	superiorparietal_7
NaN	inferiorparietal_1
NaN	inferiorparietal_2
NaN	inferiorparietal_3
NaN	inferiorparietal_4
NaN	inferiorparietal_5
NaN	inferiorparietal_6
NaN	precuneus_1
NaN	precuneus_3
NaN	precuneus_4
NaN	precuneus_5
NaN	cuneus_2
NaN	fusiform_4
NaN	entorhinal_1
NaN	temporalpole_1
NaN	inferiortemporal_1
NaN	frontalpole_1
NaN	rostralmiddlefrontal_1
NaN	rostralmiddlefrontal_2
NaN	superiorfrontal_3
NaN	superiorfrontal_4
NaN	superiorfrontal_5
NaN	superiorfrontal_6
NaN	superiorfrontal_7
NaN	superiorfrontal_8
NaN	superiorfrontal_9
NaN	caudalmiddlefrontal_1
NaN	caudalmiddlefrontal_2
NaN	caudalmiddlefrontal_3
NaN	precentral_1
NaN	precentral_2
NaN	precentral_3
NaN	precentral_4
NaN	precentral_5
NaN	precentral_6
NaN	precentral_7
NaN	paracentral_1
NaN	paracentral_2
NaN	posteriorcingulate_1
NaN	posteriorcingulate_2
NaN	postcentral_1
NaN	postcentral_2
NaN	postcentral_3
NaN	postcentral_4
NaN	postcentral_5
NaN	postcentral_6
NaN	supramarginal_2
NaN	supramarginal_3
NaN	supramarginal_4
NaN	supramarginal_5
NaN	superiorparietal_1
NaN	superiorparietal_2
NaN	superiorparietal_3
NaN	superiorparietal_4
NaN	superiorparietal_5
NaN	superiorparietal_6
NaN	superiorparietal_7
NaN	inferiorparietal_1
NaN	inferiorparietal_2
NaN	inferiorparietal_3
NaN	inferiorparietal_4
NaN	inferiorparietal_5
NaN	precuneus_1
NaN	precuneus_2
NaN	precuneus_3
NaN	precuneus_4
NaN	cuneus_1
NaN	lateraloccipital_1
NaN	fusiform_4
NaN	temporalpole_1
NaN	inferiortemporal_1
NaN	middletemporal_4
