## Supplementary Data Files for "Alprazolam modulates persistence energy during emotion processing in first-degree relatives of individuals with schizophrenia: a network control study": controlInputDiff_drug_placebo_emotionid_contrast5_neutralcorrectStd.csv

controlInputDiff_drug_placebo	nodeName_Lausanne
0.0136045413870841	lateraloccipital_5
0.0131612654567389	lateraloccipital_4
0.0123404640815696	fusiform_2
0.0110101121681311	fusiform_1
0.0102237995492148	pericalcarine_2
0.00957238408410295	superiorfrontal_1
0.00947499270652616	lingual_1
0.00945702823541148	fusiform_2
0.0094282050303677	rostralmiddlefrontal_5
0.00791080923275282	fusiform_1
0.00677990742823585	lateraloccipital_2
0.00670270187917942	lateraloccipital_3
0.00651919252851358	rostralmiddlefrontal_6
0.00611741107152202	superiorfrontal_2
0.00609761410387327	medialorbitofrontal_1
0.00604895611735109	rostralmiddlefrontal_6
0.00592911618010443	lingual_1
0.00591155418403143	lateraloccipital_3
0.00531090627805383	transversetemporal_1
0.005310506438201	precentral_2
0.00512168390369038	lateraloccipital_5
0.0046091800210796	lateraloccipital_2
0.00460637555613853	superiortemporal_1
0.00459274767202163	middletemporal_1
0.00437886459170395	rostralmiddlefrontal_5
0.00436734910209584	precuneus_5
0.00421836351575991	parsorbitalis_1
0.00410787577943807	rostralmiddlefrontal_4
0.00403552449184424	superiortemporal_4
0.00398497822925452	superiorfrontal_1
0.00392081678920587	medialorbitofrontal_1
0.00388073063667911	superiortemporal_1
0.00367185086157328	rostralanteriorcingulate_1
0.00356922152687533	superiortemporal_2
0.00350638603022381	inferiortemporal_4
0.0034795392997538	pericalcarine_1
0.00330664858362449	postcentral_7
0.003300675416842	pericalcarine_1
0.00322352047005879	rostralanteriorcingulate_1
0.00322109185299239	lingual_2
0.00318823121193919	postcentral_2
0.00317335893585871	middletemporal_1
0.00313252444285512	transversetemporal_1
0.00290947245947537	inferiortemporal_4
0.00290384602914743	parsopercularis_1
0.00286979436658057	lateraloccipital_1
0.00281407539807098	cuneus_1
0.0027967503441392	parsopercularis_1
0.00278549164825826	lateraloccipital_4
0.00277605380607414	lingual_2
0.00276460435724105	rostralmiddlefrontal_3
0.00272468127889895	rostralmiddlefrontal_4
0.00271416887712022	superiortemporal_3
0.00268023816599291	parsorbitalis_1
0.00267021113141426	parsopercularis_2
0.00262207985270929	lingual_3
0.00259669761210451	precuneus_2
0.00255718553018581	accumbensarea
0.00253571103493753	superiortemporal_3
0.00246346841158618	middletemporal_2
0.00243264756862061	bankssts_1
0.00242743123952315	lateralorbitofrontal_4
0.00242641391516714	supramarginal_4
0.00238914486541992	supramarginal_1
0.00235725392086479	accumbensarea
0.00232729392223711	bankssts_1
0.00229276637144744	precentral_8
0.00228582089976748	parstriangularis_1
0.00224809909001069	middletemporal_2
0.00221347067738519	fusiform_3
0.00220546727972286	parsopercularis_2
0.00219198348846757	parahippocampal_1
0.00205495837873738	middletemporal_3
0.00197924586429155	parstriangularis_2
0.0019716606415073	postcentral_1
0.00194991555036895	amygdala
0.00194250392088415	hyppocampus
0.00193879194894957	superiortemporal_4
0.00193423336803235	superiortemporal_2
0.00192931650856903	precentral_1
0.00191962734068615	isthmuscingulate_1
0.00188304176377737	bankssts_2
0.00187325444009857	superiortemporal_5
0.00183260417358138	lingual_4
0.00183099071190783	insula_3
0.00182452345393277	insula_1
0.00178133587693381	rostralmiddlefrontal_2
0.00176352758483023	amygdala
0.00174470210200178	lateralorbitofrontal_4
0.00173292945908194	hyppocampus
0.00170625885812237	lateralorbitofrontal_2
0.00169266016860636	middletemporal_3
0.00164979997773052	parstriangularis_1
0.00161797821997578	insula_4
0.00160849187677004	isthmuscingulate_1
0.00154764274102894	fusiform_3
0.00154156420117701	medialorbitofrontal_2
0.00150277763551521	thalamusproper
0.00145106909854319	caudalanteriorcingulate_1
0.00139633368295686	superiortemporal_5
0.00139033424038436	medialorbitofrontal_3
0.00138522643808463	insula_3
0.00136336270317228	thalamusproper
0.00133937247609039	entorhinal_1
0.00132926490631324	lingual_3
0.00129369842915759	caudalanteriorcingulate_1
0.00125215946872645	medialorbitofrontal_2
0.00122797558078442	lateralorbitofrontal_3
0.00121683097138533	lateralorbitofrontal_1
0.00121181015856468	parahippocampal_1
0.00120811341346045	lateralorbitofrontal_3
0.00119225090495407	lateralorbitofrontal_2
0.00114615198151439	insula_2
0.00109823726346999	inferiortemporal_2
0.00107267720533051	putamen
0.00106847929417914	caudate
0.000989095940537802	insula_1
0.000960069826317493	putamen
0.000920597526936919	middletemporal_4
0.000771867940880252	insula_2
0.000764925238080558	caudate
0.000740349059197087	pallidum
0.000729052167815752	lateralorbitofrontal_1
0.000720132713887255	inferiortemporal_3
0.000665152022614427	inferiortemporal_2
0.000648938933984862	inferiortemporal_3
0.000483497046359965	pallidum
NaN	frontalpole_1
NaN	rostralmiddlefrontal_1
NaN	rostralmiddlefrontal_3
NaN	superiorfrontal_2
NaN	superiorfrontal_3
NaN	superiorfrontal_4
NaN	superiorfrontal_5
NaN	superiorfrontal_6
NaN	superiorfrontal_7
NaN	superiorfrontal_8
NaN	caudalmiddlefrontal_1
NaN	caudalmiddlefrontal_2
NaN	caudalmiddlefrontal_3
NaN	precentral_3
NaN	precentral_4
NaN	precentral_5
NaN	precentral_6
NaN	paracentral_1
NaN	paracentral_2
NaN	paracentral_3
NaN	posteriorcingulate_1
NaN	posteriorcingulate_2
NaN	postcentral_3
NaN	postcentral_4
NaN	postcentral_5
NaN	supramarginal_1
NaN	supramarginal_2
NaN	supramarginal_3
NaN	superiorparietal_1
NaN	superiorparietal_2
NaN	superiorparietal_3
NaN	superiorparietal_4
NaN	superiorparietal_5
NaN	superiorparietal_6
NaN	superiorparietal_7
NaN	inferiorparietal_1
NaN	inferiorparietal_2
NaN	inferiorparietal_3
NaN	inferiorparietal_4
NaN	inferiorparietal_5
NaN	inferiorparietal_6
NaN	precuneus_1
NaN	precuneus_3
NaN	precuneus_4
NaN	precuneus_5
NaN	cuneus_2
NaN	fusiform_4
NaN	entorhinal_1
NaN	temporalpole_1
NaN	inferiortemporal_1
NaN	frontalpole_1
NaN	rostralmiddlefrontal_1
NaN	rostralmiddlefrontal_2
NaN	superiorfrontal_3
NaN	superiorfrontal_4
NaN	superiorfrontal_5
NaN	superiorfrontal_6
NaN	superiorfrontal_7
NaN	superiorfrontal_8
NaN	superiorfrontal_9
NaN	caudalmiddlefrontal_1
NaN	caudalmiddlefrontal_2
NaN	caudalmiddlefrontal_3
NaN	precentral_1
NaN	precentral_2
NaN	precentral_3
NaN	precentral_4
NaN	precentral_5
NaN	precentral_6
NaN	precentral_7
NaN	paracentral_1
NaN	paracentral_2
NaN	posteriorcingulate_1
NaN	posteriorcingulate_2
NaN	postcentral_1
NaN	postcentral_2
NaN	postcentral_3
NaN	postcentral_4
NaN	postcentral_5
NaN	postcentral_6
NaN	supramarginal_2
NaN	supramarginal_3
NaN	supramarginal_4
NaN	supramarginal_5
NaN	superiorparietal_1
NaN	superiorparietal_2
NaN	superiorparietal_3
NaN	superiorparietal_4
NaN	superiorparietal_5
NaN	superiorparietal_6
NaN	superiorparietal_7
NaN	inferiorparietal_1
NaN	inferiorparietal_2
NaN	inferiorparietal_3
NaN	inferiorparietal_4
NaN	inferiorparietal_5
NaN	precuneus_1
NaN	precuneus_2
NaN	precuneus_3
NaN	precuneus_4
NaN	cuneus_1
NaN	lateraloccipital_1
NaN	fusiform_4
NaN	temporalpole_1
NaN	inferiortemporal_1
NaN	middletemporal_4
