## Supplementary Data Files for "Alprazolam modulates persistence energy during emotion processing in first-degree relatives of individuals with schizophrenia: a network control study": controlInputDiff_drug_placebo_emotionrec_contrast1_threatcorrectStd.csv

controlInputDiff_drug_placebo	nodeName_Lausanne
0.0142964474246475	fusiform_1
0.013550724318424	lateraloccipital_4
0.0122377012369876	fusiform_2
0.0113446657496362	fusiform_2
0.0110177899821521	lateraloccipital_5
0.0105531610486197	fusiform_1
0.0102449030485251	superiorfrontal_1
0.00883453655378899	lateraloccipital_2
0.00727696667499945	rostralmiddlefrontal_5
0.00639688424092847	superiorfrontal_2
0.00620698733428031	lingual_1
0.0058591626750589	medialorbitofrontal_1
0.00566364076920605	lateraloccipital_5
0.00524484687971955	precentral_2
0.00472373662648668	lingual_1
0.00436337700170823	rostralmiddlefrontal_6
0.00397696337231385	superiorfrontal_1
0.00365013236101995	superiortemporal_4
0.00357076888603933	rostralmiddlefrontal_6
0.00348243645164446	superiortemporal_1
0.00336349998838687	medialorbitofrontal_1
0.00312881461491104	parsopercularis_1
0.00311635445957927	superiortemporal_3
0.00299400676963082	superiortemporal_1
0.00299220868898744	rostralanteriorcingulate_1
0.00299162981456403	postcentral_2
0.00296833972825014	lingual_2
0.00286078148263526	inferiortemporal_4
0.00284469394350764	middletemporal_2
0.00278297382337334	superiortemporal_3
0.0027727758196471	cuneus_1
0.00274751073032225	rostralanteriorcingulate_1
0.00271312899051927	accumbensarea
0.00269335093778794	fusiform_3
0.00264000220492924	middletemporal_1
0.00262538161658472	superiortemporal_2
0.00262052672851492	parsorbitalis_1
0.00260004688465552	precuneus_5
0.00253556799720777	inferiortemporal_4
0.00253228388423261	middletemporal_2
0.002522238238457	transversetemporal_1
0.00249714776928206	postcentral_6
0.0024526466348313	superiortemporal_2
0.00241682575727487	bankssts_2
0.00241579329052273	postcentral_7
0.00238652945842933	rostralmiddlefrontal_4
0.00237212015199774	fusiform_3
0.00236027195851969	parsopercularis_1
0.00235114450245975	bankssts_1
0.00234859607666734	superiortemporal_4
0.00229018509244271	rostralmiddlefrontal_4
0.00227730726889034	accumbensarea
0.00221616563612584	supramarginal_4
0.00218633266784316	parsopercularis_2
0.00217733979181763	rostralmiddlefrontal_3
0.00216747611998785	lateralorbitofrontal_4
0.00206107583813104	postcentral_1
0.0019910270259634	superiortemporal_5
0.00198246291814436	isthmuscingulate_1
0.00196316190402607	rostralmiddlefrontal_5
0.00194047002230304	amygdala
0.0019297342945886	superiortemporal_5
0.00189853133654741	middletemporal_3
0.0018686879848439	rostralmiddlefrontal_2
0.00184597493317285	superiorfrontal_2
0.00177089116835117	insula_4
0.0017418174591388	hyppocampus
0.00173266918849579	precuneus_2
0.00172825152683877	hyppocampus
0.0017228547118066	amygdala
0.00161250401999447	supramarginal_1
0.00149850745369525	parsorbitalis_1
0.00149521096472485	insula_3
0.0014826658690939	medialorbitofrontal_3
0.00146986134208284	precentral_8
0.00145170098757612	lingual_4
0.00141528663649743	caudalanteriorcingulate_1
0.00140508227611074	lateralorbitofrontal_4
0.00138440417789722	precentral_1
0.00135610619740943	transversetemporal_1
0.00131894495133489	parahippocampal_1
0.00128993373243648	parstriangularis_2
0.00127533376840929	insula_1
0.00125986579398073	medialorbitofrontal_2
0.00123685157294717	parsopercularis_2
0.00122082969431977	thalamusproper
0.00120532144638945	isthmuscingulate_1
0.00120352872806014	parahippocampal_1
0.0011238333943068	thalamusproper
0.00112238646768447	middletemporal_3
0.0011167123288696	parstriangularis_1
0.00110773919944441	medialorbitofrontal_2
0.00108992814142499	insula_3
0.00104811714485246	caudalanteriorcingulate_1
0.00103159329391782	lateralorbitofrontal_1
0.000989644898471516	insula_2
0.000920585926829706	lateralorbitofrontal_2
0.000875625681171652	lateralorbitofrontal_2
0.000784065012487026	putamen
0.000768055498356015	caudate
0.000748792213501708	lingual_3
0.000747447077915921	lateralorbitofrontal_3
0.000729096182106844	parstriangularis_1
0.000700342288318664	inferiortemporal_3
0.000699739216774248	caudate
0.000681878178323436	putamen
0.000670990101307735	lateralorbitofrontal_1
0.000669750390509023	insula_1
0.000652407858506189	lateralorbitofrontal_3
0.00059115472385224	inferiortemporal_3
0.000488870268385416	insula_2
0.000436105227633644	pallidum
0.000431754205577925	pallidum
NaN	frontalpole_1
NaN	rostralmiddlefrontal_1
NaN	rostralmiddlefrontal_3
NaN	superiorfrontal_3
NaN	superiorfrontal_4
NaN	superiorfrontal_5
NaN	superiorfrontal_6
NaN	superiorfrontal_7
NaN	superiorfrontal_8
NaN	caudalmiddlefrontal_1
NaN	caudalmiddlefrontal_2
NaN	caudalmiddlefrontal_3
NaN	precentral_3
NaN	precentral_4
NaN	precentral_5
NaN	precentral_6
NaN	paracentral_1
NaN	paracentral_2
NaN	paracentral_3
NaN	posteriorcingulate_1
NaN	posteriorcingulate_2
NaN	postcentral_3
NaN	postcentral_4
NaN	postcentral_5
NaN	supramarginal_1
NaN	supramarginal_2
NaN	supramarginal_3
NaN	superiorparietal_1
NaN	superiorparietal_2
NaN	superiorparietal_3
NaN	superiorparietal_4
NaN	superiorparietal_5
NaN	superiorparietal_6
NaN	superiorparietal_7
NaN	inferiorparietal_1
NaN	inferiorparietal_2
NaN	inferiorparietal_3
NaN	inferiorparietal_4
NaN	inferiorparietal_5
NaN	inferiorparietal_6
NaN	precuneus_1
NaN	precuneus_3
NaN	precuneus_4
NaN	precuneus_5
NaN	cuneus_2
NaN	pericalcarine_1
NaN	pericalcarine_2
NaN	lateraloccipital_1
NaN	lateraloccipital_3
NaN	lingual_2
NaN	fusiform_4
NaN	entorhinal_1
NaN	temporalpole_1
NaN	inferiortemporal_1
NaN	inferiortemporal_2
NaN	middletemporal_4
NaN	bankssts_1
NaN	frontalpole_1
NaN	rostralmiddlefrontal_1
NaN	rostralmiddlefrontal_2
NaN	superiorfrontal_3
NaN	superiorfrontal_4
NaN	superiorfrontal_5
NaN	superiorfrontal_6
NaN	superiorfrontal_7
NaN	superiorfrontal_8
NaN	superiorfrontal_9
NaN	caudalmiddlefrontal_1
NaN	caudalmiddlefrontal_2
NaN	caudalmiddlefrontal_3
NaN	precentral_1
NaN	precentral_2
NaN	precentral_3
NaN	precentral_4
NaN	precentral_5
NaN	precentral_6
NaN	precentral_7
NaN	paracentral_1
NaN	paracentral_2
NaN	posteriorcingulate_1
NaN	posteriorcingulate_2
NaN	postcentral_1
NaN	postcentral_2
NaN	postcentral_3
NaN	postcentral_4
NaN	postcentral_5
NaN	supramarginal_2
NaN	supramarginal_3
NaN	supramarginal_4
NaN	supramarginal_5
NaN	superiorparietal_1
NaN	superiorparietal_2
NaN	superiorparietal_3
NaN	superiorparietal_4
NaN	superiorparietal_5
NaN	superiorparietal_6
NaN	superiorparietal_7
NaN	inferiorparietal_1
NaN	inferiorparietal_2
NaN	inferiorparietal_3
NaN	inferiorparietal_4
NaN	inferiorparietal_5
NaN	precuneus_1
NaN	precuneus_2
NaN	precuneus_3
NaN	precuneus_4
NaN	cuneus_1
NaN	pericalcarine_1
NaN	lateraloccipital_1
NaN	lateraloccipital_2
NaN	lateraloccipital_3
NaN	lateraloccipital_4
NaN	lingual_3
NaN	fusiform_4
NaN	entorhinal_1
NaN	temporalpole_1
NaN	inferiortemporal_1
NaN	inferiortemporal_2
NaN	middletemporal_1
NaN	middletemporal_4
