## Supplementary Data Files for "Alprazolam modulates persistence energy during emotion processing in first-degree relatives of individuals with schizophrenia: a network control study": controlInputDiff_drug_placebo_emotionrec_contrast3_nonthreatcorrectStd.csv

controlInputDiff_drug_placebo	nodeName_Lausanne
0.0119753391985438	lateraloccipital_4
0.0119380380388871	lateraloccipital_5
0.0116008431790196	fusiform_2
0.0108464953715568	fusiform_1
0.00920025377945458	fusiform_2
0.00894693196053723	fusiform_1
0.00788085722974682	lateraloccipital_2
0.00759766409501403	superiorfrontal_1
0.00736127656635485	superiorfrontal_2
0.00547756462373091	lingual_1
0.00541515757783913	rostralmiddlefrontal_5
0.00540474133459145	lateraloccipital_5
0.00539077720133027	lingual_1
0.00463777366757186	precentral_2
0.004595845077342	medialorbitofrontal_1
0.00403228382063395	inferiortemporal_4
0.00372962084395073	rostralmiddlefrontal_6
0.00358527566187173	middletemporal_1
0.00351398269055159	superiortemporal_1
0.00348283483744108	rostralmiddlefrontal_6
0.00347304590147053	middletemporal_2
0.00344992704103784	superiortemporal_3
0.00340568427622376	rostralanteriorcingulate_1
0.00338604848402707	middletemporal_2
0.00327427582292756	superiorfrontal_1
0.00326889823144208	parsopercularis_1
0.00325756007672257	superiortemporal_4
0.00320574957563499	rostralanteriorcingulate_1
0.00315059332698323	superiortemporal_1
0.00312319379478724	transversetemporal_1
0.00306346550399326	parsopercularis_1
0.00297147520259791	bankssts_2
0.00293855753840901	inferiortemporal_4
0.00281835819495676	precuneus_5
0.00273026742175715	lingual_2
0.00270032570045516	superiortemporal_2
0.00269130146508051	superiortemporal_2
0.00267930154834603	superiortemporal_3
0.00255175908485028	superiorfrontal_2
0.00251240037078928	postcentral_7
0.00243929494562109	fusiform_3
0.00243726123888509	rostralmiddlefrontal_4
0.00238709645471876	supramarginal_4
0.0023603312883021	precentral_1
0.00235028650049858	postcentral_2
0.00233844637553767	superiortemporal_4
0.00232786682408739	accumbensarea
0.00232532274060873	parsopercularis_2
0.00229575843025757	amygdala
0.00227344528197694	postcentral_1
0.00221868618161329	fusiform_3
0.0022087750658723	postcentral_6
0.00213419356621769	rostralmiddlefrontal_3
0.00202215389272187	parsorbitalis_1
0.00201712698948071	accumbensarea
0.00200373182177646	cuneus_1
0.00199453667563755	bankssts_1
0.00198202701375951	lateralorbitofrontal_4
0.00195730000371978	rostralmiddlefrontal_4
0.00192323847504284	medialorbitofrontal_1
0.00188867207122352	amygdala
0.00187707256553327	hyppocampus
0.00180710372991338	parahippocampal_1
0.00178159785177516	rostralmiddlefrontal_2
0.00175876673603184	lateralorbitofrontal_4
0.00173091116182224	supramarginal_1
0.0017224134537592	middletemporal_3
0.00170522842945897	isthmuscingulate_1
0.00168806100226545	insula_1
0.00167782336524128	precuneus_2
0.00167542824364542	parsorbitalis_1
0.00165304992119293	hyppocampus
0.00163559604492554	lingual_4
0.0016283681745462	rostralmiddlefrontal_5
0.0016219176426242	insula_3
0.00154836333375399	parstriangularis_2
0.00154526602531736	insula_4
0.00153496866310758	transversetemporal_1
0.0014435962015582	superiortemporal_5
0.00142134979656327	superiortemporal_5
0.00141082905069146	lateralorbitofrontal_2
0.00134376217398273	lateralorbitofrontal_2
0.00131396570896672	middletemporal_3
0.00129036984086846	parsopercularis_2
0.00121634842005467	precentral_8
0.00120182134191104	isthmuscingulate_1
0.00115464330281991	insula_3
0.00115288205606919	caudalanteriorcingulate_1
0.00109249247813779	parstriangularis_1
0.0010838673914613	caudate
0.00106244270786362	parstriangularis_1
0.0010167131079901	insula_2
0.000998331858141206	medialorbitofrontal_2
0.00098007254815439	putamen
0.000934898187209512	parahippocampal_1
0.000911274853298682	medialorbitofrontal_2
0.000892847642920318	lateralorbitofrontal_3
0.000886590590479407	caudate
0.000869062228223253	medialorbitofrontal_3
0.000857008764731598	thalamusproper
0.000852997276463674	thalamusproper
0.000787280100090435	caudalanteriorcingulate_1
0.000747846885669722	putamen
0.00074424140898639	inferiortemporal_3
0.000719044262840993	lateralorbitofrontal_1
0.000709737485774752	lingual_3
0.000606734055412532	insula_1
0.000591531875392345	inferiortemporal_3
0.000556085365654365	lateralorbitofrontal_3
0.000513258615255886	pallidum
0.000469449931083808	pallidum
0.000389050747665297	lateralorbitofrontal_1
0.000343619384243632	insula_2
NaN	frontalpole_1
NaN	rostralmiddlefrontal_1
NaN	rostralmiddlefrontal_3
NaN	superiorfrontal_3
NaN	superiorfrontal_4
NaN	superiorfrontal_5
NaN	superiorfrontal_6
NaN	superiorfrontal_7
NaN	superiorfrontal_8
NaN	caudalmiddlefrontal_1
NaN	caudalmiddlefrontal_2
NaN	caudalmiddlefrontal_3
NaN	precentral_3
NaN	precentral_4
NaN	precentral_5
NaN	precentral_6
NaN	paracentral_1
NaN	paracentral_2
NaN	paracentral_3
NaN	posteriorcingulate_1
NaN	posteriorcingulate_2
NaN	postcentral_3
NaN	postcentral_4
NaN	postcentral_5
NaN	supramarginal_1
NaN	supramarginal_2
NaN	supramarginal_3
NaN	superiorparietal_1
NaN	superiorparietal_2
NaN	superiorparietal_3
NaN	superiorparietal_4
NaN	superiorparietal_5
NaN	superiorparietal_6
NaN	superiorparietal_7
NaN	inferiorparietal_1
NaN	inferiorparietal_2
NaN	inferiorparietal_3
NaN	inferiorparietal_4
NaN	inferiorparietal_5
NaN	inferiorparietal_6
NaN	precuneus_1
NaN	precuneus_3
NaN	precuneus_4
NaN	precuneus_5
NaN	cuneus_2
NaN	pericalcarine_1
NaN	pericalcarine_2
NaN	lateraloccipital_1
NaN	lateraloccipital_3
NaN	lingual_2
NaN	fusiform_4
NaN	entorhinal_1
NaN	temporalpole_1
NaN	inferiortemporal_1
NaN	inferiortemporal_2
NaN	middletemporal_4
NaN	bankssts_1
NaN	frontalpole_1
NaN	rostralmiddlefrontal_1
NaN	rostralmiddlefrontal_2
NaN	superiorfrontal_3
NaN	superiorfrontal_4
NaN	superiorfrontal_5
NaN	superiorfrontal_6
NaN	superiorfrontal_7
NaN	superiorfrontal_8
NaN	superiorfrontal_9
NaN	caudalmiddlefrontal_1
NaN	caudalmiddlefrontal_2
NaN	caudalmiddlefrontal_3
NaN	precentral_1
NaN	precentral_2
NaN	precentral_3
NaN	precentral_4
NaN	precentral_5
NaN	precentral_6
NaN	precentral_7
NaN	paracentral_1
NaN	paracentral_2
NaN	posteriorcingulate_1
NaN	posteriorcingulate_2
NaN	postcentral_1
NaN	postcentral_2
NaN	postcentral_3
NaN	postcentral_4
NaN	postcentral_5
NaN	supramarginal_2
NaN	supramarginal_3
NaN	supramarginal_4
NaN	supramarginal_5
NaN	superiorparietal_1
NaN	superiorparietal_2
NaN	superiorparietal_3
NaN	superiorparietal_4
NaN	superiorparietal_5
NaN	superiorparietal_6
NaN	superiorparietal_7
NaN	inferiorparietal_1
NaN	inferiorparietal_2
NaN	inferiorparietal_3
NaN	inferiorparietal_4
NaN	inferiorparietal_5
NaN	precuneus_1
NaN	precuneus_2
NaN	precuneus_3
NaN	precuneus_4
NaN	cuneus_1
NaN	pericalcarine_1
NaN	lateraloccipital_1
NaN	lateraloccipital_2
NaN	lateraloccipital_3
NaN	lateraloccipital_4
NaN	lingual_3
NaN	fusiform_4
NaN	entorhinal_1
NaN	temporalpole_1
NaN	inferiortemporal_1
NaN	inferiortemporal_2
NaN	middletemporal_1
NaN	middletemporal_4
