## Supplementary Data Files for "Alprazolam modulates persistence energy during emotion processing in first-degree relatives of individuals with schizophrenia: a network control study": controlInputDiff_drug_placebo_emotionrec_contrast5_neutralcorrectStd.csv

controlInputDiff_drug_placebo	nodeName_Lausanne
0.012631187447416	lateraloccipital_4
0.0115909041118864	fusiform_2
0.0114691281843076	fusiform_1
0.010947205773728	lateraloccipital_5
0.0108802514837647	fusiform_2
0.0100485777100978	fusiform_1
0.00973580107732788	superiorfrontal_1
0.00900219834409765	rostralmiddlefrontal_5
0.00770797099219164	lateraloccipital_2
0.00572742864549012	lateraloccipital_5
0.00567620200630924	lingual_1
0.00548373434907708	medialorbitofrontal_1
0.00542666875577708	lingual_1
0.00531922636565601	superiorfrontal_2
0.00524157384939659	superiorfrontal_1
0.00466201464483473	precentral_2
0.0045893954426286	bankssts_2
0.00386048257993492	rostralmiddlefrontal_6
0.0038539763423809	rostralanteriorcingulate_1
0.00372404603498272	transversetemporal_1
0.00367951704993156	superiortemporal_4
0.00360738534615917	parsorbitalis_1
0.00358612887571335	middletemporal_2
0.00357120918819263	rostralanteriorcingulate_1
0.00356454180099137	lingual_2
0.00351650677878602	postcentral_7
0.0034989725376147	superiortemporal_1
0.00345683463861758	middletemporal_2
0.00314790284038354	fusiform_3
0.00314191165811491	superiortemporal_1
0.00306355109244266	superiortemporal_2
0.00305580374541366	postcentral_6
0.00292803937194365	medialorbitofrontal_1
0.00283617612019833	superiorfrontal_2
0.00281961252456135	postcentral_1
0.00281201003517911	inferiortemporal_4
0.00279863814559952	transversetemporal_1
0.00270111365010957	accumbensarea
0.00264820226087871	superiortemporal_4
0.00263843164465179	inferiortemporal_4
0.00254604590575756	lateralorbitofrontal_4
0.00250474021381191	rostralmiddlefrontal_4
0.00243472260543964	insula_1
0.00242788830053992	middletemporal_1
0.00239319497842051	middletemporal_3
0.00239301594930234	rostralmiddlefrontal_5
0.00234901559529559	postcentral_2
0.00234360244166775	rostralmiddlefrontal_2
0.00232080989838013	parsopercularis_1
0.00229183525745783	fusiform_3
0.00228937573863627	isthmuscingulate_1
0.00228004257511455	superiortemporal_3
0.00224317661020497	accumbensarea
0.00223596022315202	rostralmiddlefrontal_6
0.0022332502058391	superiortemporal_3
0.00222250575853655	precuneus_5
0.00221966086233421	cuneus_1
0.00215882688910308	precentral_1
0.00212836410394706	parsopercularis_1
0.00210604211687117	parsopercularis_2
0.00208388426549103	supramarginal_4
0.00208000884853371	precentral_8
0.00205951492984347	insula_3
0.00194001887025312	parsorbitalis_1
0.00193440869601291	superiortemporal_2
0.0019142674857415	insula_3
0.00190515631979635	bankssts_1
0.0018117862608811	supramarginal_1
0.00173839362447882	superiortemporal_5
0.001648090113774	insula_4
0.00164179059182611	lingual_4
0.00164017787186675	parahippocampal_1
0.00158311017026097	rostralmiddlefrontal_3
0.00152747535295345	precuneus_2
0.00148188991700891	hyppocampus
0.00147847924189257	rostralmiddlefrontal_4
0.00147334965912844	superiortemporal_5
0.00143693678451354	thalamusproper
0.00143624797905311	middletemporal_3
0.00142640544327394	medialorbitofrontal_2
0.00139103517273865	hyppocampus
0.00138840050423852	medialorbitofrontal_2
0.00138228952458631	amygdala
0.00136889298559425	parsopercularis_2
0.00135899227607846	lateralorbitofrontal_4
0.00133031196644837	lingual_3
0.00132667156967673	parstriangularis_1
0.00130844627417391	amygdala
0.00128321963793968	medialorbitofrontal_3
0.00127649925197048	lateralorbitofrontal_2
0.00127171832737026	caudalanteriorcingulate_1
0.00121510732488834	lateralorbitofrontal_1
0.00117768356818381	isthmuscingulate_1
0.00117559003731062	parstriangularis_1
0.00115241211203761	thalamusproper
0.00107410993815737	insula_2
0.00105571258117151	insula_1
0.00104229219560954	caudalanteriorcingulate_1
0.00103386376744988	putamen
0.00101201646363928	lateralorbitofrontal_3
0.00097225920960556	caudate
0.000940410048456463	parahippocampal_1
0.000937485438048894	parstriangularis_2
0.000920856326984747	lateralorbitofrontal_2
0.000819617814319585	lateralorbitofrontal_3
0.000791579125348497	caudate
0.000748515748927864	pallidum
0.000746928297765603	putamen
0.000744638178421568	pallidum
0.000674015180540126	inferiortemporal_3
0.000647025864604844	lateralorbitofrontal_1
0.000636754649424411	inferiortemporal_3
0.0005465197964172	insula_2
NaN	frontalpole_1
NaN	rostralmiddlefrontal_1
NaN	rostralmiddlefrontal_3
NaN	superiorfrontal_3
NaN	superiorfrontal_4
NaN	superiorfrontal_5
NaN	superiorfrontal_6
NaN	superiorfrontal_7
NaN	superiorfrontal_8
NaN	caudalmiddlefrontal_1
NaN	caudalmiddlefrontal_2
NaN	caudalmiddlefrontal_3
NaN	precentral_3
NaN	precentral_4
NaN	precentral_5
NaN	precentral_6
NaN	paracentral_1
NaN	paracentral_2
NaN	paracentral_3
NaN	posteriorcingulate_1
NaN	posteriorcingulate_2
NaN	postcentral_3
NaN	postcentral_4
NaN	postcentral_5
NaN	supramarginal_1
NaN	supramarginal_2
NaN	supramarginal_3
NaN	superiorparietal_1
NaN	superiorparietal_2
NaN	superiorparietal_3
NaN	superiorparietal_4
NaN	superiorparietal_5
NaN	superiorparietal_6
NaN	superiorparietal_7
NaN	inferiorparietal_1
NaN	inferiorparietal_2
NaN	inferiorparietal_3
NaN	inferiorparietal_4
NaN	inferiorparietal_5
NaN	inferiorparietal_6
NaN	precuneus_1
NaN	precuneus_3
NaN	precuneus_4
NaN	precuneus_5
NaN	cuneus_2
NaN	pericalcarine_1
NaN	pericalcarine_2
NaN	lateraloccipital_1
NaN	lateraloccipital_3
NaN	lingual_2
NaN	fusiform_4
NaN	entorhinal_1
NaN	temporalpole_1
NaN	inferiortemporal_1
NaN	inferiortemporal_2
NaN	middletemporal_4
NaN	bankssts_1
NaN	frontalpole_1
NaN	rostralmiddlefrontal_1
NaN	rostralmiddlefrontal_2
NaN	superiorfrontal_3
NaN	superiorfrontal_4
NaN	superiorfrontal_5
NaN	superiorfrontal_6
NaN	superiorfrontal_7
NaN	superiorfrontal_8
NaN	superiorfrontal_9
NaN	caudalmiddlefrontal_1
NaN	caudalmiddlefrontal_2
NaN	caudalmiddlefrontal_3
NaN	precentral_1
NaN	precentral_2
NaN	precentral_3
NaN	precentral_4
NaN	precentral_5
NaN	precentral_6
NaN	precentral_7
NaN	paracentral_1
NaN	paracentral_2
NaN	posteriorcingulate_1
NaN	posteriorcingulate_2
NaN	postcentral_1
NaN	postcentral_2
NaN	postcentral_3
NaN	postcentral_4
NaN	postcentral_5
NaN	supramarginal_2
NaN	supramarginal_3
NaN	supramarginal_4
NaN	supramarginal_5
NaN	superiorparietal_1
NaN	superiorparietal_2
NaN	superiorparietal_3
NaN	superiorparietal_4
NaN	superiorparietal_5
NaN	superiorparietal_6
NaN	superiorparietal_7
NaN	inferiorparietal_1
NaN	inferiorparietal_2
NaN	inferiorparietal_3
NaN	inferiorparietal_4
NaN	inferiorparietal_5
NaN	precuneus_1
NaN	precuneus_2
NaN	precuneus_3
NaN	precuneus_4
NaN	cuneus_1
NaN	pericalcarine_1
NaN	lateraloccipital_1
NaN	lateraloccipital_2
NaN	lateraloccipital_3
NaN	lateraloccipital_4
NaN	lingual_3
NaN	fusiform_4
NaN	entorhinal_1
NaN	temporalpole_1
NaN	inferiortemporal_1
NaN	inferiortemporal_2
NaN	middletemporal_1
NaN	middletemporal_4
